# A role for gene expression and mRNA stability in nutritional compensation of the circadian clock

**DOI:** 10.1101/2022.05.09.491261

**Authors:** Christina M. Kelliher, Elizabeth-Lauren Stevenson, Jennifer J. Loros, Jay C. Dunlap

## Abstract

Compensation is a defining principle of a true circadian clock, where its approximately 24-hour period length is relatively unchanged across environmental conditions. Known compensation effectors directly regulate core clock factors to buffer the oscillator’s period length from variables in the environment. Temperature Compensation mechanisms have been experimentally addressed across circadian model systems, but much less is known about the related process of Nutritional Compensation, where circadian period length is maintained across physiologically relevant nutrient levels. Using the filamentous fungus *Neurospora crassa*, we performed a genetic screen under glucose and amino acid starvation conditions to identify new regulators of Nutritional Compensation. Our screen uncovered 16 novel mutants, and together with 4 mutants characterized in prior work, a model emerges where Nutritional Compensation of the fungal clock is achieved at the levels of transcription, chromatin regulation, and mRNA stability. However, eukaryotic circadian Nutritional Compensation is completely unstudied outside of *Neurospora*. To test for conservation in cultured mammalian cells, we selected the top two hits from our fungal genetic screen, performed siRNA knockdown experiments of the mammalian homologs, and characterized the cell lines with respect to compensation. We find that the wild-type mammalian clock is also compensated across a large range of external glucose concentrations, as observed in *Neurospora*, and that knocking down *CPSF6* or *SETD2* in human cells also results in nutrient-dependent period length changes. We conclude that, like Temperature Compensation, Nutritional Compensation is a conserved circadian process in fungal and mammalian clocks and that it may share common molecular determinants.
