## Supplementary Table 1 for "A role for gene expression and mRNA stability in nutritional compensation of the circadian clock"

### Sheet: Sheet1
Supplementary Table 1. Genetic screen for Nutritional Compensation defects					long period vs control (0%ga)	over-compensation mutant	N = number of biological replicate RTs quantified
					short period vs control (0%ga)	under-compensation mutant
NCU_ID	Common_Name	FGSC_or_Lab_Strain_ID	Selection_Description	Primary_Screen	Secondary_Screen_96wells	Tert_Screen_RTs_0%ga	Tert_Screen_RTs_0.5%g_0.17%a	Period_Ratio
NA	WT	FGSC2489; 1785-1	control	NA	22.3 ± 0.4	22.3 ± 0.4 (N = 27)	20.5 ± 0.6 (N = 17)	0.919283
NA	bd	87-3; 1786-1	control	NA	21.9 ± 0.3	21.8 ± 0.4 (N = 6)	20.7 ± 0.3 (N = 4)	0.949541
NCU02713	csp-1	1495	positive_control	NA	23.0 ± 1.0	22.0 ± 0.3 (N = 2)	19.6 ± 0.5 (N = 2)	0.890909
NCU07839	prd-1	1833-6	positive_control	NA	22.3 ± 1.1	22.1 ± 0.3 (N = 4)	24.9 ± 0.8 (N = 2)	1.1267
NCU03616	ras-2	FGSC12467; 1885-1	positive_control	NA	24.2 ± 2.0	23.4 ± 0.8 (N = 3)	22.8 ± 1.0 (N = 3)	0.974359
NCU06205	rco-1	FGSC11371; 1886-1	positive_control	NA	25.9 ± 1.3	ND, low amplitude (N = 2)	ND, low amplitude (N = 2)	ND
NCU02265	frq1 (G482S)	2018; 1923-1	manual_candidates	NA	ND	16.8 ± 0.0 (N = 2)	16.6 ± 0.2 (N = 2)	0.988095
NCU02265	frq3 (E364K)	2019	manual_candidates	NA	ND	24.6 ± 1.5 (N = 2)	24.1 ± 0.0 (N = 2)	0.979675
NCU02265	frq4 (A895T)	2020; 1964	manual_candidates	NA	ND	19.6 ± 0.1 (N = 2)	19.3 ± 0.3 (N = 2)	0.984694
NCU02265	frq7 (G459D)	2021; 585-70	manual_candidates	NA	ND	28.4 ± 2.2 (N = 2)	28.4 ± 1.4 (N = 2)	1
NCU01019	prd-2 (D)	1931	manual_candidates	NA	25.5 ± 0.7	26.7 ± 0.8 (N = 2)	26.3 ± 1.6 (N = 2)	0.985019
NCU03124	prd-3 (Y43H) // cka	612-a115; 1790-1	manual_candidates	NA	27.9 ± 0.9	29.0 ± 0.7 (N = 5)	28.3 ± 1.5 (N = 5)	0.975862
NCU02814	prd-4 (S493L) // chk2	2022; 610-62	manual_candidates	NA	19.1 ± 0.5	20.0 ± 0.2 (N = 2)	17.5 ± 0.1 (N = 2)	0.875
NCU04242	upf1 // prd-6 (D)	FGSC11229; 1939	manual_candidates	NA	18.3 ± 0.4	20.0 ± 0.3 (N = 2)	16.4 ± 0.4 (N = 2)	0.82
NCU06842	rcm-1 (**)	FGSC22010 (het.)	manual_candidates	NA	22.3 ± 0.2	ND	ND	ND
NCU06842	rcm-1 (**)	2023	manual_candidates	NA	23.2 ± 0.8	22.9 ± 0.3 (N = 2)	21.6 ± 0.4 (N = 2)	0.943231
NCU08377	cr-1	FGSC11514 (het.)	manual_candidates	NA	22.5 ± 0.5	ND	ND	ND
NCU08807	cre-1 (**)	FGSC18633 (het.)	manual_candidates	NA	23.0 ± 1.1	ND	ND	ND
NCU08807	cre-1 (**)	FGSC10372	manual_candidates	NA	22.3 ± 0.3	22.9 ± 0.5 (N = 2)	20.9 ± 0.1 (N = 2)	0.912664
NCU06312	gpr-4	FGSC12368	manual_candidates	NA	22.3 ± 0.3	ND	ND	ND
NCU10021	hgt-1	FGSC22818	manual_candidates	NA	22.9 ± 0.6	ND	ND	ND
NCU04963	hgt-2	FGSC18806	manual_candidates	NA	22.2 ± 0.3	ND	ND	ND
NCU02582	rco-3	FGSC17928	manual_candidates	NA	21.9 ± 0.5	ND	ND	ND
NCU05950	uv90	FGSC18029	manual_candidates	NA	21.9 ± 0.1	ND	ND	ND
NCU07788	col-26	FGSC11031	manual_candidates	NA	22.6 ± 0.3	ND	ND	ND
NCU03725	vib-1	FGSC11309	manual_candidates	NA	21.6 ± 0.2	ND	ND	ND
NCU07392	adv-1	FGSC11041	manual_candidates	NA	22.3 ± 0.4	ND	ND	ND
NCU00340	pp-1 // steA	FGSC21335; 2024	manual_candidates	NA	21.7 ± 0.7	ND	ND	ND
NA	WT	FGSC2489; 1785-1	control	NA	22.1 ± 0.0; 22.2 ± 0.5	see_above	see_above	see_above
NA	bd	87-3; 1786-1	control	NA	22.1 ± 0.2; 21.7 ± 0.3	see_above	see_above	see_above
NCU06240	pkac-1	1584	manual_candidates_kinases	NA	21.5 ± 0.4; 21.3 ± 0.4	19.8 ± 0.5 (N = 2)	20.1 ± 0.1 (N = 2)	1.01515
NCU04566	prk-10	1673	manual_candidates_kinases	NA	21.2 ± 0.1; 20.8 ± 0.4	22.1 ± 0.2 (N = 2)	21.3 ± 0.3 (N = 2)	0.963801
NCU09064	stk-53	1578	manual_candidates_kinases	NA	22.2 ± 0.2	ND	ND	ND
NCU01747	gde-1	1546	kinases	NA	23.7 ± 0.3; 23.6 ± 0.3	23.5 ± 1.0 (N = 2)	21.7 ± 1.3 (N = 2)	0.923404
NCU01498	ime-2	1540	kinases	NA	23.2 ± 1.3; 22.7 ± 0.3	23.0 ± 0.3 (N = 2)	21.4 ± 0.5 (N = 2)	0.930435
NCU01823	NA	1781	kinases	NA	23.2 ± 0.9; 22.9 ± 0.5	22.0 ± 0.7 (N = 2)	21.8 ± 0.1 (N = 2)	0.990909
NCU03894	stk-4	1559	kinases	NA	23.1 ± 0.1; 23.0 ± 0.8	22.6 ± 0.7 (N = 2)	21.5 ± 0.5 (N = 2)	0.951327
NCU02814	prd-4 // chk2	1550	kinases	NA	23.0 ± 0.1; 23.2 ± 0.1	23.0 ± 0.4 (N = 2)	21.3 ± 0.4 (N = 2)	0.926087
NCU01187	cpc-3	1545	kinases	NA	22.9 ± 0.5	ND	ND	ND
NCU04259	stk-27	1672	kinases	NA	22.9 ± 0.3	ND	ND	ND
NCU07378	stk-12	1575	kinases	NA	22.8 ± 0.6	ND	ND	ND
NCU04426	div-4	1587	kinases	NA	22.8 ± 0.2	ND	ND	ND
NCU00682	pkac-2	1541	kinases	NA	22.8 ± 0.0	ND	ND	ND
NCU04990	stk-17	1750	kinases	NA	22.7 ± 0.2	ND	ND	ND
NCU04335	stk-30	1561	kinases	NA	22.7 ± 0.1	ND	ND	ND
NCU08177	stk-51	1577	kinases	NA	22.7 ± 0.1	ND	ND	ND
NCU04143	stk-26	1614	kinases	NA	22.7 ± 0.1	ND	ND	ND
NCU03197	stk-11	1553	kinases	NA	22.7 ± 0.0	ND	ND	ND
NCU06638	stk-46 (**)	1606	kinases	NA	22.7 ± 0.0	ND	ND	ND
NCU02815	os-1	1794	kinases	NA	22.6 ± 0.7	ND	ND	ND
NCU00406	vel	1758	kinases	NA	22.6 ± 0.6	ND	ND	ND
NCU02885	stk-20	1552	kinases	NA	22.6 ± 0.4	ND	ND	ND
NCU07880	prk-6	1576	kinases	NA	22.6 ± 0.3	ND	ND	ND
NCU03523	stk-22	1556	kinases	NA	22.6 ± 0.0	ND	ND	ND
NCU09595	stk-55	1601	kinases	NA	22.5 ± 0.4	ND	ND	ND
NCU00772	mst-1	1542	kinases	NA	22.5 ± 0.2	ND	ND	ND
NCU04326	stk-29	1560	kinases	NA	22.5 ± 0.2	ND	ND	ND
NCU04834	phy-1	1779	kinases	NA	22.5 ± 0.2	ND	ND	ND
NCU06486	stk-43	1570	kinases	NA	22.5 ± 0.1	ND	ND	ND
NCU07062	stk-49	1574	kinases	NA	22.5 ± 0.1	ND	ND	ND
NCU00939	dcc-1	1777	kinases	NA	22.5 ± 0.0	ND	ND	ND
NCU02057	luxQ	1783	kinases	NA	22.5 ± 0.0	ND	ND	ND
NCU07722	rgb-40	1799	kinases	NA	22.5 ± 0.0	ND	ND	ND
NCU05638	stk-34	1563	kinases	NA	22.4 ± 0.7	ND	ND	ND
NCU02245	stk-19	1547	kinases	NA	22.4 ± 0.6	ND	ND	ND
NCU05808	tkl-1	1616	kinases	NA	22.4 ± 0.4	ND	ND	ND
NCU07399	stk-9	1820	kinases	NA	22.4 ± 0.4	ND	ND	ND
NCU06583	stk-44	1571	kinases	NA	22.4 ± 0.3	ND	ND	ND
NCU01435	stk-1	1604	kinases	NA	22.4 ± 0.3	ND	ND	ND
NCU02751	mus-59	1549	kinases	NA	22.4 ± 0.2	ND	ND	ND
NCU04490	NA	1615	kinases	NA	22.4 ± 0.2	ND	ND	ND
NCU00274	mus-21	1674	kinases	NA	22.4 ± 0.2	ND	ND	ND
NCU00914	stk-16	1543	kinases	NA	22.4 ± 0.0	ND	ND	ND
NCU09520	NA	1807	kinases	NA	22.3 ± 0.4	ND	ND	ND
NCU06179	stk-5	1566	kinases	NA	22.3 ± 0.2	ND	ND	ND
NCU06422	stk-42	1569	kinases	NA	22.3 ± 0.2	ND	ND	ND
NCU06249	stk-40	1593	kinases	NA	22.3 ± 0.2	ND	ND	ND
NCU05790	phy-2	1780	kinases	NA	22.3 ± 0.2	ND	ND	ND
NCU09189	stk-54	1806	kinases	NA	22.3 ± 0.2	ND	ND	ND
NCU06177	camk-3	1565	kinases	NA	22.3 ± 0.1	ND	ND	ND
NCU06006	stk-37	1564	kinases	NA	22.3 ± 0.0	ND	ND	ND
NCU04279	stk-28	1756	kinases	NA	22.2 ± 0.4	ND	ND	ND
NCU03187	nim-1	1853	kinases	NA	22.2 ± 0.3	ND	ND	ND
NCU03242	stk-21	1555	kinases	NA	22.2 ± 0.1	ND	ND	ND
NCU06421	stk-41	1568	kinases	NA	22.2 ± 0.1	ND	ND	ND
NCU04595	prk-11	1588	kinases	NA	22.2 ± 0.1	ND	ND	ND
NCU06230	stk-39 (**)	1592	kinases	NA	22.2 ± 0.1	ND	ND	ND
NCU09184	iad-1	1607	kinases	NA	22.2 ± 0.1	ND	ND	ND
NCU05600	stk-33	1755	kinases	NA	22.2 ± 0.1	ND	ND	ND
NCU04755	stk-32	1562	kinases	NA	22.1 ± 0.5	ND	ND	ND
NCU07221	hcp-1	1795	kinases	NA	22.1 ± 0.5	ND	ND	ND
NCU03200	stk-10	1554	kinases	NA	22.1 ± 0.4	ND	ND	ND
NCU02202	stk-14	1597	kinases	NA	22.1 ± 0.3	ND	ND	ND
NCU01833	nik-2	1782	kinases	NA	22.1 ± 0.3	ND	ND	ND
NCU03796	stk-24	1821	kinases	NA	22.1 ± 0.2	ND	ND	ND
NCU03659	prk-3	1558	kinases	NA	22.1 ± 0.0	ND	ND	ND
NCU10853	stk-57	1582	kinases	NA	22.1 ± 0.0	ND	ND	ND
NCU04005	ck-1b	1613	kinases	NA	22.1 ± 0.0	ND	ND	ND
NCU03164	NA	1804	kinases	NA	22.1 ± 0.0	ND	ND	ND
NCU08346	mus-58	1854	kinases	NA	22.1 ± 0.0	ND	ND	ND
NCU11744_NCU16821	stk-58	1822	kinases	NA	22.0 ± 0.6	ND	ND	ND
NCU10004	stk-56	1581	kinases	NA	22.0 ± 0.5	ND	ND	ND
NCU02283	camk-2	1548	kinases	NA	22.0 ± 0.2	ND	ND	ND
NCU05655	stk-35	1586	kinases	NA	22.0 ± 0.0	ND	ND	ND
NCU04096	prk-9	1590	kinases	NA	21.9 ± 0.8	ND	ND	ND
NCU06230	stk-39 (**)	1567	kinases	NA	21.9 ± 0.2	ND	ND	ND
NCU00108	stk-13	1596	kinases	NA	21.9 ± 0.1	ND	ND	ND
NCU06638	stk-46 (**)	1573	kinases	NA	21.9 ± 0.0	ND	ND	ND
NCU01335	cdc15	1852	kinases	NA	21.9 ± 0.0	ND	ND	ND
NCU09212	camk-4	1580	kinases	NA	21.8 ± 0.3	ND	ND	ND
NCU04185	gsk-3	1591	kinases	NA	21.8 ± 0.2	ND	ND	ND
NCU07280	stk-50	1594	kinases	NA	21.8 ± 0.1	ND	ND	ND
NCU09202	mdk-2	1617	kinases	NA	21.8 ± 0.1	ND	ND	ND
NCU00230	prk-4	1608	kinases	NA	21.8 ± 0.0	ND	ND	ND
NCU09258	cdc5	1595	kinases	NA	21.7 ± 0.4	ND	ND	ND
NCU06544	pkc	1598	kinases	NA	21.7 ± 0.3	ND	ND	ND
NCU01797	nrc-2	1609	kinases	NA	21.7 ± 0.3	ND	ND	ND
NCU07580	mdk-1	1600	kinases	NA	21.7 ± 0.2	ND	ND	ND
NCU06760	stk-48	1824	kinases	NA	21.7 ± 0.2	ND	ND	ND
NCU03571	stk-23	1557	kinases	NA	21.6 ± 0.5	ND	ND	ND
NCU07296	cot-1	1599	kinases	NA	21.6 ± 0.1	ND	ND	ND
NCU04747	stk-31	1602	kinases	NA	21.6 ± 0.1	ND	ND	ND
NCU05658	stk-36	1759	kinases	NA	21.5 ± 0.2; 22.1 ± 0.6	ND	ND	ND
NCU02234	mik-1	1826	kinases	NA	21.4 ± 0.3; 22.8 ± 0.5	ND	ND	ND
NCU07024	os-2	1819	kinases	NA	21.3 ± 0.2; 22.1 ± 0.7	ND	ND	ND
NCU06182	nrc-1	1818	kinases	NA	21.2 ± 0.1; 22.1 ± 0.4	ND	ND	ND
NCU06202	stk-38	1605	kinases	NA	21.1 ± 0.5	ND	ND	ND
NCU01940	ptk-2	1551	kinases	NA	20.8 ± 0.1; 21.9 ± 0.1	21.6 ± 0.2 (N = 2)	21.6 ± 0.3 (N = 2)	1
NCU09123	camk-1	1579	kinases	NA	20.4 ± 0.1; 23.0 ± 1.0	22.3 ± 0.4 (N = 2)	21.6 ± 0.4 (N = 2)	0.96861
NCU02393	mak-2	1808	kinases	NA	19.5 ± 0.0; 19.6 ± 0.4	20.4 ± 0.0 (N = 2)	20.3 ± 0.3 (N = 2)	0.995098
NCU01206	set-1	FGSC15827; 2037	RNA-binding_proteins	output	24.9 ± 0.4	22.9 ± 0.7 (N = 2)	25.1 ± 0.4 (N = 2)	1.09607
NCU00768	mRNA binding	FGSC15724; 2042	RNA-binding_proteins	output	23.9 ± 1.0	22.9 ± 0.9 (N = 2)	21.7 ± 0.5 (N = 2)	0.947598
NCU04164	hypothetical	FGSC13317; 2035	RNA-binding_proteins	output	23.6 ± 0.4	24.2 ± 0.7 (N = 2)	22.5 ± 0.0 (N = 2)	0.929752
NCU09539	mrp-13	FGSC21079 (het.); 2044	RNA-binding_proteins	long	23.4 ± 0.5	21.9 ± 0.5 (N = 2)	19.2 ± 1.7 (N = 2)	0.876712
NCU07032	hypothetical	FGSC15269; 2038	RNA-binding_proteins	output	23.3 ± 0.7	21.9 ± 0.4 (N = 2)	20.5 ± 2.3 (N = 2)	0.936073
NCU09760	hypothetical	FGSC11667	RNA-binding_proteins	output	23.2 ± 0.8	ND	ND	ND
NCU09048	hypothetical	FGSC18372 (het.); 2040	RNA-binding_proteins	short	23.2 ± 0.8	22.2 ± 0.5 (N = 2)	20.8 ± 0.2 (N = 2)	0.936937
NCU01793	mrs-7	FGSC13137; 2032	RNA-binding_proteins	long	23.1 ± 0.5	22.8 ± 0.1 (N = 2)	21.0 ± 0.4 (N = 2)	0.921053
NCU07874	pub1	FGSC14024; 2030	RNA-binding_proteins	NA	23.1 ± 0.6	21.9 ± 0.6 (N = 2)	20.6 ± 1.2 (N = 2)	0.940639
NCU01143	msp-8	FGSC12358; 2039	RNA-binding_proteins	output	23.0 ± 0.2	20.6 ± 0.5 (N = 2)	19.6 ± 0.3 (N = 2)	0.951456
NCU09973	hypothetical	FGSC17921; 2046	RNA-binding_proteins	output	23.0 ± 0.5	21.3 ± 0.7 (N = 2)	19.6 ± 0.6 (N = 2)	0.920188
NCU04254	hypothetical	FGSC19105; 2047	RNA-binding_proteins	long	23.0 ± 0.7	23.8 ± 0.4 (N = 2)	23.4 ± 0.3 (N = 2)	0.983193
NCU03946	pabp-2	FGSC19900; 2036	RNA-binding_proteins	output	23.0 ± 0.2	22.5 ± 0.4 (N = 2)	20.0 ± 0.8 (N = 2)	0.888889
NCU02736	hypothetical	FGSC12857; 2031	RNA-binding_proteins	short	22.9 ± 0.6	22.6 ± 0.1 (N = 2)	19.5 ± 0.8 (N = 2)	0.862832
NCU00188	apg-1	FGSC17400; 2041	RNA-binding_proteins	long	22.9 ± 0.7	22.5 ± 0.1 (N = 2)	20.4 ± 0.2 (N = 2)	0.906667
NCU09076	hel-4	FGSC21341 (het.); 2045	RNA-binding_proteins	long	22.9 ± 0.9	21.9 ± 0.9 (N = 2)	19.5 ± 0.7 (N = 2)	0.890411
NCU11426	nuc-2	FGSC22738; 2049	RNA-binding_proteins	output	22.9 ± 0.3	19.9 ± 0.4 (N = 2)	18.7 ± 0.8 (N = 2)	0.939698
NCU07069	mrpp-5	FGSC19343	RNA-binding_proteins	output	22.8 ± 0.4	ND	ND	ND
NCU00311	vts1	FGSC19694	RNA-binding_proteins	output	22.8 ± 0.2	ND	ND	ND
NCU04073	hypothetical (**)	FGSC23420 (het.)	RNA-binding_proteins	output	22.8 ± 0.2	ND	ND	ND
NCU02286	hypothetical	FGSC13141	RNA-binding_proteins	long	22.7 ± 0.5	ND	ND	ND
NCU06118	hypothetical	FGSC14564	RNA-binding_proteins	long	22.7 ± 0.3	ND	ND	ND
NCU02406	nuclear protein	FGSC16076	RNA-binding_proteins	output	22.7 ± 0.4	ND	ND	ND
NCU02633	nuclear mRNA splicing	FGSC16755	RNA-binding_proteins	short	22.7 ± 0.8	ND	ND	ND
NCU06685	stk-47	FGSC17961	RNA-binding_proteins	output	22.7 ± 0.5	ND	ND	ND
NCU02837	splicing	FGSC21511	RNA-binding_proteins	long	22.7 ± 0.4	ND	ND	ND
NCU08289	dmm-2	FGSC11100	RNA-binding_proteins	WT	22.6 ± 0.2	ND	ND	ND
NCU00483	hypothetical	FGSC12784	RNA-binding_proteins	output	22.6 ± 0.5	ND	ND	ND
NCU01455	hypothetical	FGSC13145	RNA-binding_proteins	long	22.6 ± 0.4	ND	ND	ND
NCU03150	crp-83	FGSC13426 (het.)	RNA-binding_proteins	long	22.6 ± 0.6	ND	ND	ND
NCU06950	hypothetical	FGSC20360 (het.)	RNA-binding_proteins	long	22.6 ± 0.8	ND	ND	ND
NCU04153	psu-1	FGSC21527	RNA-binding_proteins	long	22.6 ± 0.4	ND	ND	ND
NCU00707	hypothetical	FGSC13130	RNA-binding_proteins	slightly_short	22.5 ± 0.3	ND	ND	ND
NCU10733	par-1	FGSC13384	RNA-binding_proteins	long	22.5 ± 0.3	ND	ND	ND
NCU06135	hypothetical	FGSC14462	RNA-binding_proteins	long	22.5 ± 0.3	ND	ND	ND
NCU00475	crp-24	FGSC16103 (het.)	RNA-binding_proteins	short	22.5 ± 0.3	ND	ND	ND
NCU04022	znf-27	FGSC17880	RNA-binding_proteins	long	22.5 ± 0.5	ND	ND	ND
NCU08299	mrp-48	FGSC18364 (het.)	RNA-binding_proteins	short	22.5 ± 0.7	ND	ND	ND
NCU09211	sad-3	FGSC19730	RNA-binding_proteins	output	22.5 ± 0.6	ND	ND	ND
NCU06272	mrp-72	FGSC20911 (het.)	RNA-binding_proteins	long	22.5 ± 0.6	ND	ND	ND
NCU06553	hypothetical	FGSC21183	RNA-binding_proteins	output	22.5 ± 0.2	ND	ND	ND
NCU08046	eif3g	FGSC22128 (het.)	RNA-binding_proteins	long	22.5 ± 0.9	ND	ND	ND
NCU01504	calcineurin binding	FGSC23660	RNA-binding_proteins	output	22.5 ± 0.5	ND	ND	ND
NCU08435	rrp3	FGSC11670	RNA-binding_proteins	output	22.4 ± 0.5	ND	ND	ND
NCU05343	R3H domain	FGSC12047	RNA-binding_proteins	long	22.4 ± 0.6	ND	ND	ND
NCU05316	pfs domain	FGSC12862 (het.)	RNA-binding_proteins	short	22.4 ± 0.7	ND	ND	ND
NCU00065	tdus-2	FGSC13268	RNA-binding_proteins	long	22.4 ± 0.2	ND	ND	ND
NCU07411	polt-1	FGSC13661	RNA-binding_proteins	short	22.4 ± 0.3	ND	ND	ND
NCU03394	mrp-15	FGSC13922 (het.)	RNA-binding_proteins	short	22.4 ± 0.4	ND	ND	ND
NCU01932	set-3	FGSC16016 (het.)	RNA-binding_proteins	slightly_long	22.4 ± 0.6	ND	ND	ND
NCU07735	tcg1 // grp1	FGSC19577	RNA-binding_proteins	long	22.4 ± 0.3	ND	ND	ND
NCU09434	sms-2	FGSC11160	RNA-binding_proteins	short	22.3 ± 0.2	ND	ND	ND
NCU07496	set-7	FGSC11182	RNA-binding_proteins	output	22.3 ± 0.1	ND	ND	ND
NCU07934	hypothetical	FGSC12028	RNA-binding_proteins	long	22.3 ± 0.6	ND	ND	ND
NCU06149	drh-10	FGSC13192	RNA-binding_proteins	short	22.3 ± 0.1	ND	ND	ND
NCU05800	znf-54	FGSC13693	RNA-binding_proteins	output	22.3 ± 0.2	ND	ND	ND
NCU07872	prk-2	FGSC17964	RNA-binding_proteins	output	22.3 ± 0.4	ND	ND	ND
NCU08776	hypothetical	FGSC18395	RNA-binding_proteins	long	22.3 ± 0.4	ND	ND	ND
NCU08218	ptr-1	FGSC19646	RNA-binding_proteins	long	22.3 ± 0.4	ND	ND	ND
NCU06959	hypothetical	FGSC20361	RNA-binding_proteins	long	22.3 ± 0.3	ND	ND	ND
NCU04294	sad-2	FGSC20680	RNA-binding_proteins	long	22.3 ± 0.2	ND	ND	ND
NCU04117	abc-7 // mdl2	FGSC21178	RNA-binding_proteins	long	22.3 ± 0.3	ND	ND	ND
NCU05246	dnr-13	FGSC11756	RNA-binding_proteins	output	22.2 ± 0.3	ND	ND	ND
NCU03285	mrs-11	FGSC12070	RNA-binding_proteins	slightly_short	22.2 ± 0.5	ND	ND	ND
NCU06684	RNA binding	FGSC12630	RNA-binding_proteins	long	22.2 ± 0.6	ND	ND	ND
NCU06199	puf1	FGSC13193	RNA-binding_proteins	output	22.2 ± 0.1	ND	ND	ND
NCU09742	div-56	FGSC13381 (het.)	RNA-binding_proteins	output	22.2 ± 0.3	ND	ND	ND
NCU07559	hypothetical	FGSC16089	RNA-binding_proteins	long	22.2 ± 0.2	ND	ND	ND
NCU17247	hypothetical	FGSC16874	RNA-binding_proteins	long	22.2 ± 0.4	ND	ND	ND
NCU00618	crp-6	FGSC17552 (het.)	RNA-binding_proteins	long	22.2 ± 0.3	ND	ND	ND
NCU07832	msp-39	FGSC20832 (het.)	RNA-binding_proteins	output	22.2 ± 0.5	ND	ND	ND
NCU10185	tipt-1	FGSC21621 (het.)	RNA-binding_proteins	output	22.2 ± 0.4	ND	ND	ND
NCU09842	mak-1	FGSC11320	RNA-binding_proteins	output	22.1 ± 0.6	ND	ND	ND
NCU00388	Septal Pore	FGSC12744	RNA-binding_proteins	output	22.1 ± 0.2	ND	ND	ND
NCU06246	drh-15	FGSC12864 (het.)	RNA-binding_proteins	long	22.1 ± 0.3	ND	ND	ND
NCU01601	snr-1	FGSC13158	RNA-binding_proteins	output	22.1 ± 0.3	ND	ND	ND
NCU02467	snr-19	FGSC19971	RNA-binding_proteins	output	22.1 ± 0.9	ND	ND	ND
NCU08277	eif2a	FGSC20915 (het.)	RNA-binding_proteins	output	22.1 ± 0.5	ND	ND	ND
NCU07070	drh-7 // dbp-9	FGSC22111 (het.)	RNA-binding_proteins	long	22.1 ± 0.3	ND	ND	ND
NCU08933	nucleic acid binding	FGSC23868	RNA-binding_proteins	long	22.1 ± 0.4	ND	ND	ND
NCU08034	snr-16	FGSC19628	RNA-binding_proteins	output	22.0 ± 0.5	ND	ND	ND
NCU03311	paa-4	FGSC23828	RNA-binding_proteins	long	22.0 ± 0.3	ND	ND	ND
NCU01414	asm-1	FGSC11730 (het.)	RNA-binding_proteins	output	21.9 ± 0.4	ND	ND	ND
NCU09071	dbf-2	FGSC21738	RNA-binding_proteins	output_long	21.9 ± 0.3	ND	ND	ND
NCU01121	hypothetical	FGSC23431	RNA-binding_proteins	long	21.9 ± 0.7	ND	ND	ND
NCU03702	rbg-16	FGSC11836 (het.)	RNA-binding_proteins	long	21.8 ± 0.5	ND	ND	ND
NCU09696	srp54	FGSC22139	RNA-binding_proteins	long	21.8 ± 0.5	ND	ND	ND
NCU09546	eif4E-3	FGSC23513	RNA-binding_proteins	long	21.8 ± 0.3	ND	ND	ND
NCU01418	ccg-6	FGSC13109	RNA-binding_proteins	output	21.7 ± 0.2	ND	ND	ND
NCU16397	nab2 (**)	FGSC18496 (het.)	RNA-binding_proteins	long	21.7 ± 1.1	ND	ND	ND
NCU03007	msp-21	FGSC21410	RNA-binding_proteins	output	21.7 ± 0.5	ND	ND	ND
NCU01817	DIL, Ankyrin domain	FGSC19009	RNA-binding_proteins	long	21.6 ± 0.3	ND	ND	ND
NCU07420	eif4A	FGSC11844 (het.)	RNA-binding_proteins	long	ND (cycA resistant FGSC)	ND	ND	ND
NCU06419	mek-1	FGSC11318; 2053	RNA-binding_proteins	output	21.5 ± 0.8	20.6 ± 0.7 (N = 2)	17.8 ± 2.2 (N = 2)	0.864078
NCU10352	snr-6	FGSC13262; 2033	RNA-binding_proteins	output	21.5 ± 0.7	21.8 ± 0.4 (N = 2)	19.5 ± 0.1 (N = 2)	0.894495
NCU16397	nab2 (**)	FGSC22799 (het.); 2048	RNA-binding_proteins	long	21.5 ± 0.3	22.1 ± 0.3 (N = 2)	19.5 ± 0.2 (N = 2)	0.882353
NCU06565	Septal Pore	FGSC15333; 2051	RNA-binding_proteins	long	21.4 ± 0.7	22.1 ± 0.0 (N = 2)	19.2 ± 0.6 (N = 2)	0.868778
NCU03435	upf3	FGSC11679; 1943	RNA-binding_proteins	NA	20.7 ± 0.2	20.9 ± 0.1 (N = 2)	19.1 ± 1.7 (N = 2)	0.913876
NCU17030	hrp1 (**)	FGSC15374; 2050	RNA-binding_proteins	output	20.4 ± 0.5	20.7 ± 0.0 (N = 2)	19.7 ± 1.0 (N = 2)	0.951691
NCU03226	y14	FGSC15492; 2052	RNA-binding_proteins	output	20.3 ± 0.4	20.1 ± 0.4 (N = 2)	18.8 ± 0.1 (N = 2)	0.935323
NCU05267	upf2	FGSC15706; 1941	RNA-binding_proteins	NA	20.3 ± 0.2	20.4 ± 0.1 (N = 2)	16.8 ± 0.2 (N = 2)	0.823529
NCU00269	set-2	FGSC15504; 2034	RNA-binding_proteins	output	20.2 ± 1.0	20.3 ± 0.7 (N = 2)	31.7 ± 0 // ARR (N = 2)	1.56158
NCU02961	rbg-28	FGSC16412; 2043	RNA-binding_proteins	output	20.2 ± 0.3	19.9 ± 0.7 (N = 2)	31.7 ± 0 // ARR (N = 2)	1.59296
NCU09014	cpsf5	FGSC12033; 2025; 2026	manual_candidates	NA	18.2 ± 0.9	19.9 ± 0.7 (N = 6, old tissue)	17.9 ± 1.1 (N = 7, old tissue)	0.899497
NCU02152	cpsf6	FGSC16956; 2027; 2028	RNA-binding_proteins	short	17.9 ± 0.9	19.4 ± 0.5 (N = 6, old tissue)	18.1 ± 1.1 (N = 7, old tissue)	0.93299
NCU02178	sad-1	FGSC11151	RNA-binding_proteins	slightly_short	ND	ND	ND	ND
NCU06766	dcl-2	FGSC11155	RNA-binding_proteins	slightly_short	ND	ND	ND	ND
NCU07534	qde-1	FGSC11156	RNA-binding_proteins	WT	ND	ND	ND	ND
NCU01045	grn	FGSC11171	RNA-binding_proteins	WT	ND	ND	ND	ND
NCU01751	abc-23	FGSC11329	RNA-binding_proteins	WT	ND	ND	ND	ND
NCU07975	dnr-12	FGSC11337	RNA-binding_proteins	WT	ND	ND	ND	ND
NCU02364	znf-29	FGSC11388	RNA-binding_proteins	WT	ND	ND	ND	ND
NCU05210	uvs-2	FGSC11444	RNA-binding_proteins	WT	ND	ND	ND	ND
NCU02764	rsp	FGSC11449	RNA-binding_proteins	WT	ND	ND	ND	ND
NCU03039	splicing u2af	FGSC11499 (het.)	RNA-binding_proteins	WT	ND	ND	ND	ND
NCU03853	nup-17	FGSC11559	RNA-binding_proteins	WT	ND	ND	ND	ND
NCU03337	recQ-2	FGSC11575 (het.)	RNA-binding_proteins	WT	ND	ND	ND	ND
NCU17061	DnaJ domain (**)	FGSC11629 (het.)	RNA-binding_proteins	WT	ND	ND	ND	ND
NCU09793	dbh-5	FGSC11660	RNA-binding_proteins	WT	ND	ND	ND	ND
NCU00181	ppi-2	FGSC11661	RNA-binding_proteins	WT	ND	ND	ND	ND
NCU03717	eif4E-2	FGSC11768	RNA-binding_proteins	slightly_short	ND	ND	ND	ND
NCU06365	dbh-3	FGSC11919	RNA-binding_proteins	WT	ND	ND	ND	ND
NCU02614	nup-13	FGSC11922	RNA-binding_proteins	WT	ND	ND	ND	ND
NCU09058	ech-5	FGSC11958	RNA-binding_proteins	WT	ND	ND	ND	ND
NCU01200	nup-5	FGSC12036	RNA-binding_proteins	slightly_long	ND	ND	ND	ND
NCU00076	qip	FGSC12130	RNA-binding_proteins	slightly_short	ND	ND	ND	ND
NCU01104	arh-2	FGSC12230	RNA-binding_proteins	slightly_long	ND	ND	ND	ND
NCU06735	msp-34	FGSC12329	RNA-binding_proteins	slightly_short	ND	ND	ND	ND
NCU09901	mrs-6	FGSC12342	RNA-binding_proteins	slightly_long	ND	ND	ND	ND
NCU09903	eef3-2	FGSC12344	RNA-binding_proteins	slightly_long	ND	ND	ND	ND
NCU02034	rid-1	FGSC12353	RNA-binding_proteins	slightly_long	ND	ND	ND	ND
NCU02720	hypothetical	FGSC12417	RNA-binding_proteins	slightly_long	ND	ND	ND	ND
NCU02741	mei-3	FGSC12433	RNA-binding_proteins	WT	ND	ND	ND	ND
NCU08598	qde-3	FGSC12505 (het.)	RNA-binding_proteins	WT	ND	ND	ND	ND
NCU06739	ppi-7	FGSC12603	RNA-binding_proteins	slightly_long	ND	ND	ND	ND
NCU06780	tum-1	FGSC12654	RNA-binding_proteins	slightly_long	ND	ND	ND	ND
NCU09318	dnh-2	FGSC12676	RNA-binding_proteins	slightly_long	ND	ND	ND	ND
NCU07670	cyt-19	FGSC12702 (het.)	RNA-binding_proteins	WT	ND	ND	ND	ND
NCU02791	hypothetical	FGSC12704	RNA-binding_proteins	WT	ND	ND	ND	ND
NCU00496	hypothetical	FGSC12793	RNA-binding_proteins	WT	ND	ND	ND	ND
NCU03261	msp-23	FGSC12874 (het.)	RNA-binding_proteins	WT	ND	ND	ND	ND
NCU04110	bbp-1	FGSC12875 (het.)	RNA-binding_proteins	slightly_long	ND	ND	ND	ND
NCU05218	hat-4	FGSC13041 (het.)	RNA-binding_proteins	WT	ND	ND	ND	ND
NCU06619	mtr	FGSC13094	RNA-binding_proteins	WT	ND	ND	ND	ND
NCU06459	hypothetical	FGSC13195	RNA-binding_proteins	WT	ND	ND	ND	ND
NCU06718	paa-8	FGSC13204 (het.)	RNA-binding_proteins	slightly_long	ND	ND	ND	ND
NCU07437	eif1A	FGSC13223 (het.)	RNA-binding_proteins	WT	ND	ND	ND	ND
NCU03302	crp-72	FGSC13251 (het.)	RNA-binding_proteins	slightly_long	ND	ND	ND	ND
NCU07382	snr-2	FGSC13252 (het.)	RNA-binding_proteins	WT	ND	ND	ND	ND
NCU07683	snr-4	FGSC13253 (het.)	RNA-binding_proteins	WT	ND	ND	ND	ND
NCU09512	snr-3	FGSC13259 (het.)	RNA-binding_proteins	ND (hyg -)	ND	ND	ND	ND
NCU10166	ppi-4	FGSC13261 (het.)	RNA-binding_proteins	slightly_long	ND	ND	ND	ND
NCU01930	snr-7	FGSC13275	RNA-binding_proteins	WT	ND	ND	ND	ND
NCU01949	un-16	FGSC13276 (het.)	RNA-binding_proteins	WT	ND	ND	ND	ND
NCU01985	cys-11	FGSC13277 (het.)	RNA-binding_proteins	slightly_long	ND	ND	ND	ND
NCU02076	eif3E	FGSC13286 (het.)	RNA-binding_proteins	slightly_long	ND	ND	ND	ND
NCU03169	hypothetical	FGSC13294	RNA-binding_proteins	WT	ND	ND	ND	ND
NCU01913	mrpp-2	FGSC13369 (het.)	RNA-binding_proteins	WT	ND	ND	ND	ND
NCU01950	msp-13	FGSC13374 (het.)	RNA-binding_proteins	WT	ND	ND	ND	ND
NCU06511	puf3	FGSC13380	RNA-binding_proteins	WT	ND	ND	ND	ND
NCU03766	snr-5	FGSC13383 (het.)	RNA-binding_proteins	slightly_long	ND	ND	ND	ND
NCU05217	exr-2	FGSC13403	RNA-binding_proteins	WT	ND	ND	ND	ND
NCU03652	snf2-1	FGSC13453	RNA-binding_proteins	slightly_long	ND	ND	ND	ND
NCU02432	DnaJ domain	FGSC13519	RNA-binding_proteins	WT	ND	ND	ND	ND
NCU01221	crp-46	FGSC13668 (het.)	RNA-binding_proteins	WT	ND	ND	ND	ND
NCU01917	hypothetical	FGSC13880	RNA-binding_proteins	WT	ND	ND	ND	ND
NCU01976	hypothetical	FGSC13897	RNA-binding_proteins	WT	ND	ND	ND	ND
NCU05782	drh-2	FGSC14009	RNA-binding_proteins	slightly_long	ND	ND	ND	ND
NCU05802	msp-31	FGSC14011	RNA-binding_proteins	WT	ND	ND	ND	ND
NCU16560	puf4_N-term (**)	FGSC14089	RNA-binding_proteins	slightly_long	ND	ND	ND	ND
NCU04504	drh-17	FGSC14308 (het.)	RNA-binding_proteins	slightly_long	ND	ND	ND	ND
NCU04799	pabp	FGSC14310 (het.)	RNA-binding_proteins	WT	ND	ND	ND	ND
NCU09349	drh-13	FGSC14314 (het.)	RNA-binding_proteins	WT	ND	ND	ND	ND
NCU00726	csr-1	FGSC14340	RNA-binding_proteins	ND (normal clock)	ND	ND	ND	ND
NCU07548	hypothetical	FGSC14484 (het.)	RNA-binding_proteins	WT	ND	ND	ND	ND
NCU01554	dmm-1	FGSC14509 (het.)	RNA-binding_proteins	WT	ND	ND	ND	ND
NCU03491	pad-1	FGSC14534 (het.)	RNA-binding_proteins	WT	ND	ND	ND	ND
NCU16560	puf4_PumDomain (**)	FGSC14546	RNA-binding_proteins	slightly_long	ND	ND	ND	ND
NCU02619	tdus-3	FGSC14559	RNA-binding_proteins	WT	ND	ND	ND	ND
NCU17030	hrp1 (**)	FGSC14560 (het.)	RNA-binding_proteins	WT	ND	ND	ND	ND
NCU08295	La domain	FGSC14646	RNA-binding_proteins	WT	ND	ND	ND	ND
NCU08660	trn-4	FGSC14647 (het.)	RNA-binding_proteins	WT	ND	ND	ND	ND
NCU02404	RNP domain	FGSC14817 (het.)	RNA-binding_proteins	WT	ND	ND	ND	ND
NCU00578	ppi-1	FGSC14821	RNA-binding_proteins	WT	ND	ND	ND	ND
NCU08514	ppi-6	FGSC14828	RNA-binding_proteins	slightly_long	ND	ND	ND	ND
NCU06788	hypothetical	FGSC14843	RNA-binding_proteins	WT	ND	ND	ND	ND
NCU04009	eex-1	FGSC14869 (het.)	RNA-binding_proteins	WT	ND	ND	ND	ND
NCU06965	hypothetical	FGSC15267	RNA-binding_proteins	WT	ND	ND	ND	ND
NCU07029	hypothetical	FGSC15448	RNA-binding_proteins	WT	ND	ND	ND	ND
NCU01760	puf8	FGSC15499	RNA-binding_proteins	WT	ND	ND	ND	ND
NCU08663	rbg-43	FGSC15507 (het.)	RNA-binding_proteins	WT	ND	ND	ND	ND
NCU09475	crp-13	FGSC15581 (het.)	RNA-binding_proteins	WT	ND	ND	ND	ND
NCU03806	cyh-2	FGSC15677 (het.)	RNA-binding_proteins	slightly_short	ND	ND	ND	ND
NCU03846	DRAP deaminase	FGSC15683	RNA-binding_proteins	WT	ND	ND	ND	ND
NCU02717	msp-17	FGSC15715 (het.)	RNA-binding_proteins	slightly_short	ND	ND	ND	ND
NCU00105	rbg-58	FGSC15796 (het.)	RNA-binding_proteins	WT	ND	ND	ND	ND
NCU00158	trm-63	FGSC15849	RNA-binding_proteins	WT_gr_defect	ND	ND	ND	ND
NCU04402	dim-5	FGSC15885 (het.)	RNA-binding_proteins	WT	ND	ND	ND	ND
NCU02707	crp-39	FGSC15889 (het.)	RNA-binding_proteins	WT	ND	ND	ND	ND
NCU08270	sms-3	FGSC15891	RNA-binding_proteins	slightly_long	ND	ND	ND	ND
NCU00556	whi3	FGSC15916	RNA-binding_proteins	slightly_short	ND	ND	ND	ND
NCU07421	Septal Pore	FGSC15954	RNA-binding_proteins	WT	ND	ND	ND	ND
NCU06119	set-5	FGSC16017	RNA-binding_proteins	slightly_long	ND	ND	ND	ND
NCU00457	eif4B	FGSC16046	RNA-binding_proteins	WT	ND	ND	ND	ND
NCU09778	cdc28	FGSC16078 (het.)	RNA-binding_proteins	WT	ND	ND	ND	ND
NCU00505	snr-12	FGSC16109 (het.)	RNA-binding_proteins	slightly_short	ND	ND	ND	ND
NCU00693	eex-2	FGSC16128 (het.)	RNA-binding_proteins	slightly_short	ND	ND	ND	ND
NCU02508	snr-23	FGSC16164 (het.)	RNA-binding_proteins	WT	ND	ND	ND	ND
NCU02511	tcmt-1	FGSC16165 (het.)	RNA-binding_proteins	slightly_short	ND	ND	ND	ND
NCU03778	snr-13	FGSC16205 (het.)	RNA-binding_proteins	WT	ND	ND	ND	ND
NCU04182	msp-27	FGSC16295 (het.)	RNA-binding_proteins	WT	ND	ND	ND	ND
NCU03092	NLS binding protein	FGSC16335	RNA-binding_proteins	slightly_long	ND	ND	ND	ND
NCU02685	mrpp-7	FGSC16351 (het.)	RNA-binding_proteins	slightly_short	ND	ND	ND	ND
NCU02696	mrpp-8 // prp-5	FGSC16352 (het.)	RNA-binding_proteins	WT	ND	ND	ND	ND
NCU02803	msp-19 // prp-28	FGSC16354 (het.)	RNA-binding_proteins	slightly_short	ND	ND	ND	ND
NCU03591	abc-18	FGSC16441	RNA-binding_proteins	WT	ND	ND	ND	ND
NCU04336	mrp-28	FGSC16453	RNA-binding_proteins	slightly_long	ND	ND	ND	ND
NCU02611	rrn-3	FGSC16473 (het.)	RNA-binding_proteins	WT	ND	ND	ND	ND
NCU03038	crp-21	FGSC16480 (het.)	RNA-binding_proteins	WT	ND	ND	ND	ND
NCU03565	crp-57	FGSC16489 (het.)	RNA-binding_proteins	WT	ND	ND	ND	ND
NCU01954	msp-14	FGSC16495 (het.)	RNA-binding_proteins	WT	ND	ND	ND	ND
NCU00118	hypothetical	FGSC16496 (het.)	RNA-binding_proteins	slightly_long	ND	ND	ND	ND
NCU00919	drh-16	FGSC16502 (het.)	RNA-binding_proteins	WT	ND	ND	ND	ND
NCU01008	rbg-14	FGSC16508 (het.)	RNA-binding_proteins	WT	ND	ND	ND	ND
NCU01160	drh-4	FGSC16514 (het.)	RNA-binding_proteins	slightly_long	ND	ND	ND	ND
NCU01404	rmt-6	FGSC16559	RNA-binding_proteins	WT	ND	ND	ND	ND
NCU01290	snr-10	FGSC16665 (het.)	RNA-binding_proteins	slightly_short	ND	ND	ND	ND
NCU00611	hypothetical	FGSC16675 (het.)	RNA-binding_proteins	WT	ND	ND	ND	ND
NCU02765	RNA binding	FGSC16902	RNA-binding_proteins	WT	ND	ND	ND	ND
NCU02405	hypothetical	FGSC16991	RNA-binding_proteins	WT	ND	ND	ND	ND
NCU01087	hypothetical	FGSC17170	RNA-binding_proteins	slightly_long	ND	ND	ND	ND
NCU02594	hypothetical	FGSC17206	RNA-binding_proteins	WT	ND	ND	ND	ND
NCU04805	hypothetical	FGSC17805	RNA-binding_proteins	slightly_long	ND	ND	ND	ND
NCU07878	hypothetical	FGSC18142	RNA-binding_proteins	slightly_long	ND	ND	ND	ND
NCU05602	hypothetical	FGSC18257 (het.)	RNA-binding_proteins	slightly_long	ND	ND	ND	ND
NCU07731	hypothetical	FGSC18267	RNA-binding_proteins	WT	ND	ND	ND	ND
NCU01665	KH-domain	FGSC18331	RNA-binding_proteins	slightly_long	ND	ND	ND	ND
NCU01700	hypothetical	FGSC18334	RNA-binding_proteins	WT	ND	ND	ND	ND
NCU08678	trl-4	FGSC18348	RNA-binding_proteins	WT	ND	ND	ND	ND
NCU08880	aap-18	FGSC18412	RNA-binding_proteins	WT	ND	ND	ND	ND
NCU08903	rbg-20	FGSC18419 (het.)	RNA-binding_proteins	WT	ND	ND	ND	ND
NCU08923	znf-53	FGSC18424 (het.)	RNA-binding_proteins	slightly_long	ND	ND	ND	ND
NCU08942	dnr-22	FGSC18434	RNA-binding_proteins	WT	ND	ND	ND	ND
NCU09093	drh-19	FGSC18466	RNA-binding_proteins	WT	ND	ND	ND	ND
NCU06894	nup-28	FGSC18476 (het.)	RNA-binding_proteins	slightly_long	ND	ND	ND	ND
NCU09131	nop12	FGSC18499	RNA-binding_proteins	WT	ND	ND	ND	ND
NCU09598	msp-45	FGSC18510	RNA-binding_proteins	slightly_long	ND	ND	ND	ND
NCU08518	hypothetical	FGSC18572 (het.)	RNA-binding_proteins	WT	ND	ND	ND	ND
NCU00210	cbp20	FGSC18692	RNA-binding_proteins	WT	ND	ND	ND	ND
NCU02060	mpr-10	FGSC18723	RNA-binding_proteins	slightly_short	ND	ND	ND	ND
NCU16466	hypothetical (**)	FGSC18738	RNA-binding_proteins	WT	ND	ND	ND	ND
NCU03149	tad-2	FGSC18747	RNA-binding_proteins	WT	ND	ND	ND	ND
NCU04417	hypothetical	FGSC18767	RNA-binding_proteins	WT	ND	ND	ND	ND
NCU05480	hypothetical	FGSC18780	RNA-binding_proteins	WT	ND	ND	ND	ND
NCU09880	snr-15	FGSC18803 (het.)	RNA-binding_proteins	WT	ND	ND	ND	ND
NCU01234	drh-12	FGSC18873 (het.)	RNA-binding_proteins	WT	ND	ND	ND	ND
NCU05274	eif5A	FGSC18898 (het.)	RNA-binding_proteins	WT	ND	ND	ND	ND
NCU04772	cvc-7	FGSC19141	RNA-binding_proteins	slightly_short	ND	ND	ND	ND
NCU05007	div-20	FGSC19155	RNA-binding_proteins	WT	ND	ND	ND	ND
NCU05266	KH-domain	FGSC19174	RNA-binding_proteins	slightly_long	ND	ND	ND	ND
NCU01098	hypothetical	FGSC19213	RNA-binding_proteins	WT	ND	ND	ND	ND
NCU02159	hypothetical	FGSC19242	RNA-binding_proteins	slightly_long	ND	ND	ND	ND
NCU04444	hypothetical	FGSC19260	RNA-binding_proteins	WT	ND	ND	ND	ND
NCU05145	hypothetical	FGSC19281	RNA-binding_proteins	WT	ND	ND	ND	ND
NCU07574	hypothetical	FGSC19405	RNA-binding_proteins	slightly_long	ND	ND	ND	ND
NCU07587	div-16 // Swi6	FGSC19413	RNA-binding_proteins	WT	ND	ND	ND	ND
NCU07699	hypothetical	FGSC19424	RNA-binding_proteins	WT	ND	ND	ND	ND
NCU01795	znf-11	FGSC19445	RNA-binding_proteins	slightly_long	ND	ND	ND	ND
NCU02385	hypothetical	FGSC19455	RNA-binding_proteins	slightly_long	ND	ND	ND	ND
NCU04273	RNA binding	FGSC19477	RNA-binding_proteins	WT	ND	ND	ND	ND
NCU07418	znf-56	FGSC19561	RNA-binding_proteins	slightly_long	ND	ND	ND	ND
NCU07868	eif4G	FGSC19597	RNA-binding_proteins	slightly_long	ND	ND	ND	ND
NCU07883	hypothetical	FGSC19598	RNA-binding_proteins	slightly_long	ND	ND	ND	ND
NCU16757	H/ACA ribonucleoprotein (**)	FGSC19665 (het.)	RNA-binding_proteins	slightly_short	ND	ND	ND	ND
NCU00415	hypothetical	FGSC19707	RNA-binding_proteins	slightly_short	ND	ND	ND	ND
NCU03048	znf-57	FGSC19752	RNA-binding_proteins	WT	ND	ND	ND	ND
NCU03085	snr-8	FGSC19757 (het.)	RNA-binding_proteins	slightly_long	ND	ND	ND	ND
NCU00662	RNA binding	FGSC19873 (het.)	RNA-binding_proteins	WT	ND	ND	ND	ND
NCU05968	hypothetical	FGSC19953	RNA-binding_proteins	slightly_short	ND	ND	ND	ND
NCU06251	KH-domain	FGSC19991	RNA-binding_proteins	WT	ND	ND	ND	ND
NCU06336	tRNA methyltransferase	FGSC20072	RNA-binding_proteins	WT	ND	ND	ND	ND
NCU09826	mrp-62	FGSC20300 (het.)	RNA-binding_proteins	WT	ND	ND	ND	ND
NCU11050	DUF455 domain	FGSC20408	RNA-binding_proteins	slightly_short	ND	ND	ND	ND
NCU04439	drh-3	FGSC20682 (het.)	RNA-binding_proteins	slightly_long	ND	ND	ND	ND
NCU06217	rbg-31	FGSC20696 (het.)	RNA-binding_proteins	slightly_long	ND	ND	ND	ND
NCU00489	crp-10	FGSC20833 (het.)	RNA-binding_proteins	WT	ND	ND	ND	ND
NCU04611	trf-4	FGSC20839 (het.)	RNA-binding_proteins	slightly_long	ND	ND	ND	ND
NCU08502	crp-14	FGSC20847	RNA-binding_proteins	slightly_long	ND	ND	ND	ND
NCU08595	rbg-49	FGSC20848 (het.)	RNA-binding_proteins	WT	ND	ND	ND	ND
NCU07331	rbg-56	FGSC20913 (het.)	RNA-binding_proteins	WT	ND	ND	ND	ND
NCU00294	crp-74	FGSC20953 (het.)	RNA-binding_proteins	slightly_long	ND	ND	ND	ND
NCU07246	div-11 // Swi4	FGSC21072 (het.)	RNA-binding_proteins	slightly_long	ND	ND	ND	ND
NCU09254	msp-44 // prp16	FGSC21075 (het.)	RNA-binding_proteins	WT	ND	ND	ND	ND
NCU09365	hypothetical	FGSC21135	RNA-binding_proteins	slightly_short	ND	ND	ND	ND
NCU09380	pumilio domain	FGSC21137	RNA-binding_proteins	slightly_long	ND	ND	ND	ND
NCU09352	KH-domain	FGSC21257	RNA-binding_proteins	WT	ND	ND	ND	ND
NCU03768	lpl-2	FGSC21269	RNA-binding_proteins	WT	ND	ND	ND	ND
NCU09613	hypothetical	FGSC21314	RNA-binding_proteins	WT	ND	ND	ND	ND
NCU01695	nrd1	FGSC21321	RNA-binding_proteins	WT	ND	ND	ND	ND
NCU01771	rad57	FGSC21352 (het.)	RNA-binding_proteins	WT	ND	ND	ND	ND
NCU00413	crp-36	FGSC21367	RNA-binding_proteins	slightly_long	ND	ND	ND	ND
NCU02967	ankyrin repeat domain	FGSC21398	RNA-binding_proteins	WT	ND	ND	ND	ND
NCU01762	rbg-23	FGSC21495	RNA-binding_proteins	WT	ND	ND	ND	ND
NCU03897	Scp160	FGSC21524	RNA-binding_proteins	WT	ND	ND	ND	ND
NCU10388	ppi-3	FGSC21568	RNA-binding_proteins	slightly_long	ND	ND	ND	ND
NCU10677_NCU06283	hypothetical (**)	FGSC21587	RNA-binding_proteins	WT	ND	ND	ND	ND
NCU02181	crp-11	FGSC21608 (het.)	RNA-binding_proteins	slightly_long	ND	ND	ND	ND
NCU05488	Vip1	FGSC21956	RNA-binding_proteins	slightly_long	ND	ND	ND	ND
NCU02780	unr-2	FGSC21998 (het.)	RNA-binding_proteins	slightly_short	ND	ND	ND	ND
NCU05275	crp-79	FGSC22022	RNA-binding_proteins	slightly_long	ND	ND	ND	ND
NCU04041	drh-14 // mak-5	FGSC22104 (het.)	RNA-binding_proteins	slightly_long	ND	ND	ND	ND
NCU02247	dim-2	FGSC22118 (het.)	RNA-binding_proteins	WT	ND	ND	ND	ND
NCU08888	tRNA synthetase	FGSC22155 (het.)	RNA-binding_proteins	WT	ND	ND	ND	ND
NCU08963	crp-61	FGSC22159 (het.)	RNA-binding_proteins	WT	ND	ND	ND	ND
NCU08983	un-17	FGSC22161 (het.)	RNA-binding_proteins	slightly_long	ND	ND	ND	ND
NCU03808	msp-25 // prp16	FGSC22185 (het.)	RNA-binding_proteins	slightly_long	ND	ND	ND	ND
NCU04155	eex-5	FGSC22194 (het.)	RNA-binding_proteins	WT	ND	ND	ND	ND
NCU02661	rpo-7	FGSC22208 (het.)	RNA-binding_proteins	slightly_long	ND	ND	ND	ND
NCU01331	crp-75	FGSC22275 (het.)	RNA-binding_proteins	slightly_short	ND	ND	ND	ND
NCU01369	drh-9 // ded-1	FGSC22277 (het.)	RNA-binding_proteins	WT	ND	ND	ND	ND
NCU01614	snr-22	FGSC22279 (het.)	RNA-binding_proteins	WT	ND	ND	ND	ND
NCU01776	crp-48	FGSC22284 (het.)	RNA-binding_proteins	slightly_long	ND	ND	ND	ND
NCU04331	crp-4	FGSC22292 (het.)	RNA-binding_proteins	WT	ND	ND	ND	ND
NCU06047	crp-9	FGSC22516 (het.)	RNA-binding_proteins	WT	ND	ND	ND	ND
NCU04455	hypothetical	FGSC22548 (het.)	RNA-binding_proteins	WT	ND	ND	ND	ND
NCU06418	drh-6 // dbp-8	FGSC22561 (het.)	RNA-binding_proteins	WT	ND	ND	ND	ND
NCU07041	rbg-46	FGSC22565 (het.)	RNA-binding_proteins	slightly_long	ND	ND	ND	ND
NCU07712	drh-8 // dbp-10	FGSC22576 (het.)	RNA-binding_proteins	WT	ND	ND	ND	ND
NCU07956	rrm-10	FGSC22583 (het.)	RNA-binding_proteins	WT	ND	ND	ND	ND
NCU11197	rpo-27	FGSC22727 (het.)	RNA-binding_proteins	WT	ND	ND	ND	ND
NCU08920	abc-24	FGSC22833 (het.)	RNA-binding_proteins	WT	ND	ND	ND	ND
NCU16466	nucleic acid binding (**)	FGSC22867	RNA-binding_proteins	WT	ND	ND	ND	ND
NCU06283	hypothetical (**)	FGSC23033	RNA-binding_proteins	WT	ND	ND	ND	ND
NCU16560	puf4 (**)	FGSC23182	RNA-binding_proteins	WT	ND	ND	ND	ND
NCU12036_NCU17247	hypothetical	FGSC23289	RNA-binding_proteins	WT	ND	ND	ND	ND
NCU17061	DNAJ domain (**)	FGSC23333	RNA-binding_proteins	slightly_short	ND	ND	ND	ND
NCU04073	hypothetical (**)	FGSC23373	RNA-binding_proteins	WT	ND	ND	ND	ND
NCU04073	hypothetical (**)	FGSC23409	RNA-binding_proteins	WT	ND	ND	ND	ND
NCU11175	drh-11 // drs-1	FGSC23520 (het.)	RNA-binding_proteins	WT	ND	ND	ND	ND
NCU11234	trl-3	FGSC23539 (het.)	RNA-binding_proteins	slightly_long	ND	ND	ND	ND
NCU11235	pod-6	FGSC23540 (het.)	RNA-binding_proteins	WT	ND	ND	ND	ND
NCU16757	gar1 (**)	FGSC23646	RNA-binding_proteins	WT	ND	ND	ND	ND
NCU02728	msp-18 // prp16	FGSC23667	RNA-binding_proteins	WT	ND	ND	ND	ND
NCU08267	RNA helicase	FGSC23754	RNA-binding_proteins	WT	ND	ND	ND	ND
NCU08332	hex-1	FGSC23773 (het.)	RNA-binding_proteins	slightly_long	ND	ND	ND	ND
NCU00066	msp-1 // cwc-22	FGSC23822 (het.)	RNA-binding_proteins	slightly_long	ND	ND	ND	ND
NCU02428	rbg-24	FGSC23872 (het.)	RNA-binding_proteins	slightly_long	ND	ND	ND	ND
NCU06354	snr-11	FGSC23877	RNA-binding_proteins	slightly_long	ND	ND	ND	ND
NCU09437	rbg-1	FGSC23911 (het.)	RNA-binding_proteins	WT	ND	ND	ND	ND
NCU03051	rbg-12	FGSC23917 (het.)	RNA-binding_proteins	slightly_long	ND	ND	ND	ND
NCU05481	hypothetical	FGSC23979	RNA-binding_proteins	WT	ND	ND	ND	ND
	(** = duplicate NCUs run)
