## Supplementary Table 2 for "A role for gene expression and mRNA stability in nutritional compensation of the circadian clock"

### Sheet: Sheet1
Supplementary Table 2. Description of Neurospora genes screened for Nutritional Compensation defects
over-compensation mutant; under-compensation mutant
NCU_ID	Common_Name	Hurley_2014_Rhythmic_mRNA?	Hurley_2018_Rhythmic_mRNA?	Hurley_2018_Proteomics	Hurley_2018_Rhythmic_Protein?	WC-2_ChIP_Target?	Light_Regulated_Gene_Expression?	Wang_2017_2%vs0%glucose_Z-score
NCU00065	tdus-2	No	Yes	Detected	No	NA	NA	1.01333
NCU00066	msp-1 // cwc-22	No	Yes	Detected	Yes	NA	NA	0.49694
NCU00076	qip	No	No	Not_Detected	Not_Detected	NA	NA	-0.952546
NCU00105	rbg-58	No	Yes	Detected	No	Sancar_2015	NA	2.77095
NCU00108	stk-13	No	No	Not_Detected	Not_Detected	NA	NA	-0.217886
NCU00118	hypothetical	No	No	Not_Detected	Not_Detected	NA	NA	-0.0415421
NCU00158	trm-63	No	Yes	Detected	No	NA	NA	0.643142
NCU00181	ppi-2	No	No	Detected	No	NA	NA	0.438422
NCU00188	apg-1	No	No	Detected	No	NA	Wu_2014suppS6	-0.926974
NCU00210	cbp20	No	No	Detected	Yes	Smith_2010supp	NA	0.690506
NCU00230	prk-4	No	No	Not_Detected	Not_Detected	NA	NA	-0.0144812
NCU00269	set-2	Yes	Yes	Detected	No	NA	NA	0.583475
NCU00274	mus-21	No	No	Not_Detected	Not_Detected	NA	NA	0.57697
NCU00294	crp-74	No	Yes	Detected	No	NA	Wu_2014suppS6	1.09243
NCU00311	vts1	No	Yes	Detected	No	NA	NA	0.173665
NCU00340	pp-1 // steA	No	No	Detected	No	Hurley_2014	NA	0.597459
NCU00388	Septal Pore	No	No	Detected	No	NA	NA	0.262268
NCU00406	vel	No	Yes	Detected	No	Smith_2010supp	Wu_2014suppS9_S6	0.13949
NCU00413	crp-36	Yes	Yes	Detected	Yes	NA	NA	1.31824
NCU00415	hypothetical	No	No	Detected	No	NA	NA	1.30437
NCU00457	eif4B	No	No	Detected	No	NA	Wu_2014suppS9_S6	3.05271
NCU00475	crp-24	No	Yes	Detected	Yes	NA	Wu_2014suppS6	1.04777
NCU00483	hypothetical	No	Yes	Detected	No	NA	Wu_2014suppS6	1.63799
NCU00489	crp-10	No	Yes	Detected	No	NA	Wu_2014suppS6	1.32673
NCU00496	hypothetical	No	Yes	Not_Detected	Not_Detected	NA	NA	-0.659184
NCU00505	snr-12	No	No	Detected	Yes	NA	NA	1.01218
NCU00556	whi3	No	Yes	Detected	Yes	NA	NA	0.971975
NCU00578	ppi-1	No	No	Detected	No	NA	Wu_2014suppS6	-0.0993227
NCU00611	hypothetical	No	Yes	Detected	No	NA	NA	-0.720668
NCU00618	crp-6	Yes	Yes	Detected	No	NA	NA	0.832728
NCU00662	RNA binding	No	No	Detected	No	NA	NA	0.00679727
NCU00682	pkac-2	No	No	Detected	No	NA	NA	0.066663
NCU00693	eex-2	No	No	Detected	Yes	NA	NA	1.05917
NCU00707	hypothetical	Yes	Yes	Detected	Yes	NA	Wu_2014suppS6	2.16204
NCU00726	csr-1	No	Yes	Detected	Yes	NA	NA	-0.658087
NCU00768	mRNA binding	No	No	Detected	No	NA	Wu_2014suppS6	1.95959
NCU00772	mst-1	No	Yes	Detected	Yes	NA	NA	0.419035
NCU00914	stk-16	No	Yes	Detected	No	Hurley_2014	NA	0.730962
NCU00919	drh-16	No	Yes	Detected	No	NA	Wu_2014suppS6	2.47042
NCU00939	dcc-1	No	Yes	Detected	No	Smith_2010supp_AND_Sancar_2015	Chen_2009supp_Wu_2014suppS6_Sancar_2015supp	0.180594
NCU01008	rbg-14	No	No	Detected	No	NA	Wu_2014suppS6	0.564495
NCU01019	prd-2	No	No	Detected	Yes	NA	NA	0.528489
NCU01045	grn	No	No	Not_Detected	Not_Detected	NA	Wu_2014suppS6	0.362044
NCU01087	hypothetical	No	No	Not_Detected	Not_Detected	NA	NA	not_expressed
NCU01098	hypothetical	No	No	Not_Detected	Not_Detected	NA	NA	-0.609068
NCU01104	arh-2	No	Yes	Detected	Yes	NA	Wu_2014suppS6	1.6926
NCU01121	hypothetical	No	Yes	Detected	No	NA	Wu_2014suppS9_S6_Sancar_2015supp	1.60589
NCU01143	msp-8	No	No	Detected	No	NA	NA	0.752814
NCU01160	drh-4	No	Yes	Detected	Yes	NA	NA	0.847476
NCU01187	cpc-3	No	Yes	Detected	Yes	NA	Wu_2014suppS6	-0.10253
NCU01200	nup-5	No	No	Detected	No	NA	NA	-0.882011
NCU01206	set-1	No	No	Not_Detected	Not_Detected	NA	NA	1.066
NCU01221	crp-46	No	Yes	Detected	Yes	NA	NA	1.38799
NCU01234	drh-12	No	No	Detected	No	NA	NA	0.747053
NCU01290	snr-10	Yes	Yes	Detected	Yes	NA	Wu_2014suppS6	2.93534
NCU01331	crp-75	No	Yes	Detected	No	NA	NA	2.0563
NCU01335	cdc15	No	No	Detected	No	NA	NA	0.0909534
NCU01369	drh-9 // ded-1	No	Yes	Detected	No	NA	NA	3.23126
NCU01404	rmt-6	No	No	Detected	No	NA	Wu_2014suppS6	1.16533
NCU01414	asm-1	No	Yes	Detected	Yes	NA	Wu_2014suppS6	1.36982
NCU01418	ccg-6	No	Yes	Not_Detected	Not_Detected	Hurley_2014	NA	0.6413
NCU01435	stk-1	No	No	Detected	No	NA	NA	0.307348
NCU01455	hypothetical	No	No	Detected	No	NA	Wu_2014suppS6	0.34768
NCU01498	ime-2	No	Yes	Not_Detected	Not_Detected	Hurley_2014	NA	0.165103
NCU01504	calcineurin binding	No	Yes	Detected	No	Smith_2010supp	NA	1.11063
NCU01554	dmm-1	Yes	No	Detected	No	NA	NA	1.41622
NCU01601	snr-1	No	No	Detected	No	NA	NA	-0.296478
NCU01614	snr-22	No	No	Detected	No	NA	Wu_2014suppS6	0.335671
NCU01665	KH-domain	No	No	Detected	No	NA	NA	0.746263
NCU01695	nrd1	No	No	Detected	No	Hurley_2014	NA	-0.16726
NCU01700	hypothetical	No	No	Not_Detected	Not_Detected	NA	NA	-0.0840559
NCU01747	gde-1	Yes	Yes	Detected	No	NA	NA	-1.31786
NCU01751	abc-23	No	No	Detected	No	NA	NA	-1.8693
NCU01760	puf8	No	No	Not_Detected	Not_Detected	NA	NA	-0.412583
NCU01762	rbg-23	No	No	Not_Detected	Not_Detected	NA	NA	0.0813608
NCU01771	rad57	No	No	Not_Detected	Not_Detected	NA	NA	0.817682
NCU01776	crp-48	No	Yes	Detected	Yes	NA	Wu_2014suppS6	1.32318
NCU01793	mrs-7	No	Yes	Detected	No	NA	NA	0.59371
NCU01795	znf-11	No	No	Detected	No	NA	NA	0.661611
NCU01797	nrc-2	No	No	Detected	Yes	NA	Chen_2009supp	0.0832595
NCU01817	DIL, Ankyrin domain	Yes	Yes	Detected	No	NA	NA	0.367154
NCU01823	NA	No	No	Detected	No	Hurley_2014	NA	0.58079
NCU01833	nik-2	No	Yes	Detected	No	NA	NA	0.0129874
NCU01913	mrpp-2	No	No	Detected	No	NA	NA	0.706303
NCU01917	hypothetical	No	No	Not_Detected	Not_Detected	NA	NA	-0.123591
NCU01930	snr-7	No	No	Detected	No	NA	NA	-0.196492
NCU01932	set-3	No	No	Not_Detected	Not_Detected	NA	NA	0.426005
NCU01940	ptk-2	No	Yes	Detected	No	NA	NA	1.0316
NCU01949	un-16	Yes	Yes	Detected	No	NA	Wu_2014suppS6	1.41111
NCU01950	msp-13	No	No	Detected	No	NA	NA	-0.243631
NCU01954	msp-14	No	No	Detected	No	NA	NA	-0.587832
NCU01976	hypothetical	Yes	Yes	Not_Detected	Not_Detected	NA	NA	-0.552661
NCU01985	cys-11	No	No	Detected	No	NA	Wu_2014suppS6_Sancar_2015supp	3.37257
NCU02034	rid-1	No	No	Not_Detected	Not_Detected	NA	NA	-0.285852
NCU02057	luxQ	No	Yes	Detected	No	NA	NA	0.380002
NCU02060	mpr-10	No	No	Not_Detected	Not_Detected	NA	NA	-1.12694
NCU02076	eif3E	No	Yes	Detected	No	NA	Wu_2014suppS6	1.79097
NCU02152	cpsf6	No	No	Detected	Yes	NA	NA	0.531899
NCU02159	hypothetical	No	No	Detected	No	NA	Wu_2014suppS6	2.33138
NCU02178	sad-1	No	No	Not_Detected	Not_Detected	NA	NA	-0.210084
NCU02181	crp-11	No	Yes	Detected	Yes	NA	NA	1.24732
NCU02202	stk-14	No	Yes	Detected	No	NA	NA	-0.688953
NCU02234	mik-1	Yes	No	Detected	No	NA	NA	-0.0281184
NCU02245	stk-19	No	No	Detected	No	NA	NA	0.926833
NCU02247	dim-2	No	Yes	Not_Detected	Not_Detected	NA	Wu_2014suppS6	0.613372
NCU02265	frq	No	Yes	Not_Detected	Not_Detected	Smith_2010main_supp_AND_Hurley_2014_AND_Sancar_2015	Chen_2009supp_Wu_2014suppS9_S6_Sancar_2015supp	0.0391314
NCU02283	camk-2	Yes	No	Detected	No	NA	NA	-0.238044
NCU02286	hypothetical	No	No	Detected	Yes	NA	NA	0.632806
NCU02364	znf-29	No	Yes	Not_Detected	Not_Detected	NA	NA	-0.105561
NCU02385	hypothetical	No	No	Detected	No	NA	Wu_2014suppS9_S6	0.430707
NCU02393	mak-2	No	No	Detected	No	NA	Wu_2014suppS6	-0.674387
NCU02404	RNP domain	Yes	No	Detected	No	NA	NA	-0.0625592
NCU02405	hypothetical	No	Yes	Detected	No	NA	NA	-0.311523
NCU02406	nuclear protein	No	No	Not_Detected	Not_Detected	NA	Wu_2014suppS6	1.51501
NCU02428	rbg-24	No	Yes	Detected	No	NA	Wu_2014suppS6	0.693901
NCU02432	DnaJ domain	No	Yes	Detected	No	NA	Wu_2014suppS6	0.0178209
NCU02467	snr-19	No	No	Detected	No	NA	Wu_2014suppS6	0.439908
NCU02508	snr-23	No	No	Detected	No	NA	NA	0.638146
NCU02511	tcmt-1	No	Yes	Detected	No	NA	Wu_2014suppS9_S6	2.25572
NCU02582	rco-3	No	No	Not_Detected	Not_Detected	NA	NA	-0.462594
NCU02594	hypothetical	No	Yes	Not_Detected	Not_Detected	Smith_2010supp	NA	-0.382249
NCU02611	rrn-3	No	No	Not_Detected	Not_Detected	NA	Wu_2014suppS6	2.26279
NCU02614	nup-13	No	No	Detected	Yes	NA	Wu_2014suppS6	0.100407
NCU02619	tdus-3	No	No	Detected	No	NA	Wu_2014suppS6	1.04066
NCU02633	nuclear mRNA splicing	No	No	Detected	No	NA	NA	-0.108837
NCU02661	rpo-7	No	No	Detected	No	NA	NA	-0.0419067
NCU02685	mrpp-7	No	No	Detected	No	NA	Wu_2014suppS6	0.340542
NCU02696	mrpp-8 // prp-5	No	No	Detected	No	NA	NA	0.237905
NCU02707	crp-39	No	Yes	Detected	Yes	NA	NA	1.28702
NCU02713	csp-1	Yes	Yes	Not_Detected	Not_Detected	Smith_2010main_supp_AND_Hurley_2014_AND_Sancar_2015	Chen_2009supp_Wu_2014suppS9_S6_Sancar_2015supp	0.202074
NCU02717	msp-17	No	No	Detected	No	NA	NA	0.0917258
NCU02720	hypothetical	Yes	Yes	Detected	Yes	NA	NA	1.97592
NCU02728	msp-18 // prp16	No	No	Detected	No	NA	NA	0.65544
NCU02736	hypothetical	No	No	Detected	No	NA	NA	0.0502987
NCU02741	mei-3	Yes	Yes	Not_Detected	Not_Detected	NA	NA	-0.651203
NCU02751	mus-59	No	No	Detected	No	NA	NA	0.508463
NCU02764	rsp	No	Yes	Not_Detected	Not_Detected	Hurley_2014	NA	-0.804122
NCU02765	RNA binding	Yes	Yes	Detected	No	NA	Chen_2009supp_Wu_2014suppS9_S6_Sancar_2015supp	0.165744
NCU02780	unr-2	No	No	Detected	No	NA	NA	1.11801
NCU02791	hypothetical	No	No	Not_Detected	Not_Detected	Smith_2010supp	NA	0.810568
NCU02803	msp-19 // prp-28	No	Yes	Detected	No	NA	NA	0.0803561
NCU02814	prd-4 // chk2	No	Yes	Detected	No	NA	Wu_2014suppS6	-0.119247
NCU02815	os-1	No	No	Detected	Yes	Hurley_2014	Wu_2014suppS6	-0.307371
NCU02837	splicing	No	Yes	Detected	No	NA	NA	-0.0587933
NCU02885	stk-20	No	Yes	Detected	No	Hurley_2014	NA	-0.201404
NCU02961	rbg-28	No	No	Not_Detected	Not_Detected	NA	NA	0.4881
NCU02967	ankyrin repeat domain	No	No	Detected	No	NA	NA	-0.597418
NCU03007	msp-21	No	No	Detected	No	NA	NA	0.46636
NCU03038	crp-21	No	Yes	Detected	No	NA	Wu_2014suppS6	1.07262
NCU03039	splicing u2af	No	No	Detected	No	NA	NA	0.818888
NCU03048	znf-57	No	No	Not_Detected	Not_Detected	NA	NA	0.277708
NCU03051	rbg-12	No	Yes	Detected	Yes	NA	Wu_2014suppS9_S6	2.63941
NCU03085	snr-8	No	Yes	Detected	No	NA	NA	0.410867
NCU03092	NLS binding protein	No	Yes	Detected	Yes	Sancar_2015	Wu_2014suppS9_S6	2.88057
NCU03124	prd-3 // cka	No	Yes	Detected	No	NA	NA	-0.337656
NCU03149	tad-2	No	No	Not_Detected	Not_Detected	NA	NA	-0.31332
NCU03150	crp-83	No	Yes	Detected	Yes	NA	Wu_2014suppS6	1.39755
NCU03164	NA	No	No	Detected	Yes	NA	NA	-0.141733
NCU03169	hypothetical	No	No	Not_Detected	Not_Detected	Smith_2010supp	NA	-0.145157
NCU03187	nim-1	No	No	Not_Detected	Not_Detected	NA	NA	-0.0568746
NCU03197	stk-11	No	Yes	Not_Detected	Not_Detected	NA	NA	0.888124
NCU03200	stk-10	No	Yes	Detected	Yes	NA	NA	0.339707
NCU03226	y14	No	No	Detected	No	NA	NA	-0.00968914
NCU03242	stk-21	No	No	Not_Detected	Not_Detected	NA	NA	0.195316
NCU03261	msp-23	No	Yes	Detected	No	NA	NA	0.227716
NCU03285	mrs-11	No	No	Detected	No	NA	NA	0.680209
NCU03302	crp-72	No	Yes	Detected	Yes	NA	NA	1.10962
NCU03311	paa-4	No	Yes	Detected	Yes	NA	NA	1.00331
NCU03337	recQ-2	Yes	No	Not_Detected	Not_Detected	NA	Sancar_2015supp	-0.341504
NCU03394	mrp-15	No	Yes	Detected	Yes	NA	NA	0.945097
NCU03435	upf3	No	No	Detected	No	NA	NA	0.0765019
NCU03491	pad-1	No	Yes	Detected	Yes	NA	NA	0.449157
NCU03523	stk-22	No	Yes	Detected	No	Smith_2010supp_AND_Sancar_2015	NA	0.32704
NCU03565	crp-57	No	Yes	Detected	Yes	NA	NA	0.848262
NCU03571	stk-23	No	No	Detected	No	NA	NA	0.0623674
NCU03591	abc-18	No	No	Detected	No	NA	NA	0.891962
NCU03616	ras-2	No	Yes	Detected	Yes	NA	NA	0.869491
NCU03652	snf2-1	No	No	Not_Detected	Not_Detected	NA	NA	-0.370326
NCU03659	prk-3	No	No	Detected	No	NA	Wu_2014suppS6	-0.0792227
NCU03702	rbg-16	No	Yes	Detected	Yes	NA	Wu_2014suppS9_S6	2.75276
NCU03717	eif4E-2	No	No	Detected	Yes	NA	Wu_2014suppS6	-0.682246
NCU03725	vib-1	No	No	Detected	Yes	Hurley_2014_AND_Sancar_2015	NA	2.31045
NCU03766	snr-5	No	No	Detected	No	NA	Wu_2014suppS6	-0.548027
NCU03768	lpl-2	No	No	Detected	No	NA	Wu_2014suppS9_S6	1.14852
NCU03778	snr-13	No	Yes	Detected	Yes	Sancar_2015	NA	1.21131
NCU03796	stk-24	No	Yes	Detected	Yes	Sancar_2015	NA	0.491669
NCU03806	cyh-2	No	Yes	Detected	No	NA	NA	1.25352
NCU03808	msp-25 // prp16	No	Yes	Not_Detected	Not_Detected	NA	Wu_2014suppS9_S6	2.2987
NCU03846	DRAP deaminase	No	Yes	Detected	Yes	NA	NA	0.254014
NCU03853	nup-17	No	No	Detected	No	NA	Wu_2014suppS6	0.819429
NCU03894	stk-4	No	No	Detected	No	NA	NA	0.585761
NCU03897	Scp160	No	Yes	Detected	No	NA	Wu_2014suppS6	1.16141
NCU03946	pabp-2	Yes	Yes	Detected	No	NA	NA	0.277427
NCU04005	ck-1b	No	Yes	Detected	No	Hurley_2014	NA	1.03679
NCU04009	eex-1	No	No	Detected	No	NA	NA	0.212753
NCU04022	znf-27	No	Yes	Detected	Yes	NA	Wu_2014suppS6	1.35958
NCU04041	drh-14 // mak-5	Yes	Yes	Not_Detected	Not_Detected	NA	Wu_2014suppS9_S6	1.30066
NCU04073	hypothetical	No	No	Detected	No	NA	NA	0.740119
NCU04096	prk-9	No	No	Not_Detected	Not_Detected	Sancar_2015	NA	0.424439
NCU04110	bbp-1	No	Yes	Detected	Yes	NA	Wu_2014suppS6	0.54194
NCU04117	abc-7 // mdl2	No	No	Detected	No	NA	NA	1.13716
NCU04143	stk-26	No	Yes	Not_Detected	Not_Detected	Smith_2010supp	Wu_2014suppS6	-0.707752
NCU04153	psu-1	No	No	Detected	No	NA	NA	1.93071
NCU04155	eex-5	No	Yes	Detected	No	NA	NA	1.83616
NCU04164	hypothetical	Yes	No	Detected	No	NA	NA	2.04227
NCU04182	msp-27	No	No	Detected	No	NA	NA	0.629251
NCU04185	gsk-3	No	Yes	Detected	Yes	Smith_2010supp_AND_Hurley_2014	NA	-1.06518
NCU04242	upf1 // prd-6	No	No	Detected	No	NA	NA	0.377508
NCU04254	hypothetical	No	No	Detected	No	NA	NA	-0.120844
NCU04259	stk-27	No	No	Detected	No	NA	NA	0.865317
NCU04273	RNA binding	No	No	Detected	No	NA	Wu_2014suppS9_S6_Sancar_2015supp	2.04475
NCU04279	stk-28	No	No	Detected	No	NA	NA	0.868456
NCU04294	sad-2	No	No	Not_Detected	Not_Detected	NA	NA	not_expressed
NCU04326	stk-29	No	No	Not_Detected	Not_Detected	NA	NA	0.141036
NCU04331	crp-4	No	Yes	Detected	Yes	NA	Wu_2014suppS6	1.40094
NCU04335	stk-30	No	No	Detected	No	NA	NA	1.01153
NCU04336	mrp-28	Yes	Yes	Detected	No	NA	NA	1.00684
NCU04402	dim-5	No	No	Detected	No	NA	NA	0.0499129
NCU04417	hypothetical	No	No	Not_Detected	Not_Detected	NA	Chen_2009supp	not_expressed
NCU04426	div-4	No	No	Detected	No	NA	NA	0.13793
NCU04439	drh-3	No	Yes	Detected	No	NA	Wu_2014suppS9_S6	1.94735
NCU04444	hypothetical	No	Yes	Detected	No	NA	Wu_2014suppS6	-0.965212
NCU04455	hypothetical	No	Yes	Detected	No	NA	NA	2.0972
NCU04490	NA	No	No	Not_Detected	Not_Detected	NA	NA	not_expressed
NCU04504	drh-17	No	Yes	Detected	No	NA	NA	2.58727
NCU04566	prk-10	No	No	Detected	No	NA	NA	-1.18871
NCU04595	prk-11	No	No	Detected	No	NA	NA	1.31307
NCU04611	trf-4	No	No	Detected	No	NA	NA	0.627625
NCU04747	stk-31	No	No	Detected	No	NA	NA	0.248586
NCU04755	stk-32	No	Yes	Detected	Yes	NA	NA	0.436111
NCU04772	cvc-7	No	No	Detected	No	NA	NA	0.330905
NCU04799	pabp	No	Yes	Detected	Yes	NA	NA	3.17241
NCU04805	hypothetical	No	No	Detected	No	NA	Wu_2014suppS9_S6_Sancar_2015supp	-2.22525
NCU04834	phy-1	Yes	Yes	Not_Detected	Not_Detected	Smith_2010supp	NA	0.0810163
NCU04963	hgt-2	Yes	Yes	Detected	Yes	NA	Chen_2009supp_Wu_2014suppS9_S6	-4.04485
NCU04990	stk-17	No	Yes	Not_Detected	Not_Detected	Hurley_2014	NA	0.807942
NCU05007	div-20	No	Yes	Detected	Yes	NA	Chen_2009supp	1.01943
NCU05145	hypothetical	No	No	Detected	No	NA	Sancar_2015supp	-0.194465
NCU05210	uvs-2	No	Yes	Not_Detected	Not_Detected	NA	NA	0.122114
NCU05217	exr-2	No	No	Detected	Yes	NA	NA	0.878617
NCU05218	hat-4	No	Yes	Not_Detected	Not_Detected	NA	NA	-0.055558
NCU05246	dnr-13	No	Yes	Detected	No	NA	NA	-1.43155
NCU05266	KH-domain	No	No	Detected	No	Hurley_2014	NA	0.422911
NCU05267	upf2	No	No	Detected	No	Smith_2010supp	NA	0.510446
NCU05274	eif5A	No	Yes	Detected	No	NA	NA	0.383625
NCU05275	crp-79	No	No	Not_Detected	Not_Detected	NA	NA	-1.29263
NCU05316	pfs domain	No	Yes	Not_Detected	Not_Detected	Smith_2010supp	NA	-0.194793
NCU05343	R3H domain	No	Yes	Detected	Yes	NA	NA	0.938182
NCU05480	hypothetical	No	No	Not_Detected	Not_Detected	NA	NA	not_expressed
NCU05481	hypothetical	No	No	Not_Detected	Not_Detected	NA	NA	not_expressed
NCU05488	Vip1	No	No	Detected	No	Sancar_2015	Wu_2014suppS6	-0.825094
NCU05600	stk-33	No	Yes	Detected	Yes	NA	NA	-0.889006
NCU05602	hypothetical	No	No	Detected	No	NA	NA	1.18746
NCU05638	stk-34	No	Yes	Detected	No	NA	NA	0.410948
NCU05655	stk-35	No	No	Not_Detected	Not_Detected	NA	NA	not_expressed
NCU05658	stk-36	No	No	Not_Detected	Not_Detected	NA	NA	-0.104602
NCU05782	drh-2	Yes	Yes	Detected	Yes	NA	Wu_2014suppS6	3.03106
NCU05790	phy-2	No	No	Not_Detected	Not_Detected	NA	NA	-0.219901
NCU05800	znf-54	No	No	Detected	Yes	NA	NA	1.06939
NCU05802	msp-31	No	No	Detected	Yes	NA	NA	0.658391
NCU05808	tkl-1	No	No	Detected	No	NA	NA	0.00724103
NCU05950	uv90	No	Yes	Not_Detected	Not_Detected	NA	NA	0.585475
NCU05968	hypothetical	No	No	Not_Detected	Not_Detected	NA	NA	0.0585501
NCU06006	stk-37	No	Yes	Not_Detected	Not_Detected	NA	NA	-1.01947
NCU06047	crp-9	No	Yes	Detected	No	NA	Wu_2014suppS6	1.12503
NCU06118	hypothetical	No	Yes	Not_Detected	Not_Detected	NA	Wu_2014suppS6	2.29917
NCU06119	set-5	No	No	Not_Detected	Not_Detected	NA	Wu_2014suppS6	0.852206
NCU06135	hypothetical	No	No	Not_Detected	Not_Detected	NA	NA	-0.667176
NCU06149	drh-10	No	No	Detected	No	NA	NA	0.209648
NCU06177	camk-3	No	Yes	Detected	No	NA	NA	-0.168127
NCU06179	stk-5	No	Yes	Detected	No	NA	NA	-0.032749
NCU06182	nrc-1	No	Yes	Detected	No	NA	NA	0.185066
NCU06199	puf1	No	Yes	Detected	No	NA	Wu_2014suppS6	0.656023
NCU06202	stk-38	No	No	Detected	Yes	Smith_2010supp	NA	-0.0358174
NCU06205	rco-1	No	No	Detected	Yes	NA	NA	0.385677
NCU06217	rbg-31	Yes	Yes	Detected	No	NA	Wu_2014suppS9_S6	2.70241
NCU06230	stk-39	No	Yes	Not_Detected	Not_Detected	Smith_2010supp_AND_Hurley_2014	NA	-0.621264
NCU06240	pkac-1	No	Yes	Detected	No	NA	NA	0.599494
NCU06246	drh-15	No	No	Detected	Yes	NA	NA	0.737028
NCU06249	stk-40	No	No	Detected	No	Smith_2010supp	NA	0.165932
NCU06251	KH-domain	No	No	Detected	No	NA	NA	-0.691649
NCU06272	mrp-72	Yes	Yes	Detected	No	NA	Wu_2014suppS9_S6	2.55026
NCU06283	hypothetical	No	Yes	Not_Detected	Not_Detected	NA	NA	-0.721417
NCU06312	gpr-4	No	Yes	Not_Detected	Not_Detected	NA	NA	0.0904371
NCU06336	tRNA methyltransferase	No	Yes	Detected	No	NA	Wu_2014suppS6	1.67333
NCU06354	snr-11	No	Yes	Detected	No	NA	Wu_2014suppS6	0.404613
NCU06365	dbh-3	No	Yes	Not_Detected	Not_Detected	NA	NA	-0.632914
NCU06418	drh-6 // dbp-8	No	Yes	Detected	No	NA	Wu_2014suppS6	1.58226
NCU06419	mek-1	No	Yes	Detected	Yes	NA	NA	-1.10387
NCU06421	stk-41	No	Yes	Not_Detected	Not_Detected	Smith_2010supp	NA	not_expressed
NCU06422	stk-42	Yes	No	Not_Detected	Not_Detected	NA	NA	0.181181
NCU06459	hypothetical	No	No	Detected	Yes	NA	Wu_2014suppS6	1.71183
NCU06486	stk-43	No	No	Not_Detected	Not_Detected	NA	NA	-0.67236
NCU06511	puf3	No	No	Detected	No	NA	NA	0.0273757
NCU06544	pkc	No	Yes	Detected	Yes	NA	NA	0.18016
NCU06553	hypothetical	No	No	Not_Detected	Not_Detected	Smith_2010supp_AND_Sancar_2015	Wu_2014suppS6_Sancar_2015supp	1.66782
NCU06565	Septal Pore	No	No	Not_Detected	Not_Detected	NA	NA	-0.452535
NCU06583	stk-44	No	No	Not_Detected	Not_Detected	NA	Sancar_2015supp	-0.352997
NCU06619	mtr	No	Yes	Not_Detected	Not_Detected	NA	NA	1.13052
NCU06638	stk-46	No	No	Detected	No	Sancar_2015	NA	1.07281
NCU06684	RNA binding	No	No	Detected	Yes	NA	NA	1.49844
NCU06685	stk-47	No	No	Not_Detected	Not_Detected	NA	NA	0.0592667
NCU06718	paa-8	No	No	Detected	No	NA	NA	0.586622
NCU06735	msp-34	No	No	Detected	No	NA	NA	-0.523619
NCU06739	ppi-7	No	No	Detected	No	NA	NA	0.195101
NCU06760	stk-48	Yes	Yes	Detected	Yes	NA	NA	-0.638276
NCU06766	dcl-2	No	Yes	Not_Detected	Not_Detected	NA	NA	-0.390689
NCU06780	tum-1	No	Yes	Detected	No	NA	Wu_2014suppS9_S6	1.15285
NCU06788	hypothetical	No	No	Detected	No	NA	NA	0.789552
NCU06842	rcm-1	No	No	Detected	Yes	Sancar_2015	NA	1.05712
NCU06894	nup-28	No	No	Detected	No	NA	NA	-0.0144528
NCU06950	hypothetical	No	No	Not_Detected	Not_Detected	NA	NA	0.346183
NCU06959	hypothetical	No	Yes	Detected	Yes	NA	NA	0.549055
NCU06965	hypothetical	No	No	Not_Detected	Not_Detected	NA	NA	-0.126595
NCU07024	os-2	No	Yes	Detected	No	Smith_2010supp	Chen_2009supp_Wu_2014suppS6	0.579016
NCU07029	hypothetical	No	No	Not_Detected	Not_Detected	NA	NA	-0.912427
NCU07032	hypothetical	Yes	Yes	Not_Detected	Not_Detected	NA	NA	-0.424311
NCU07041	rbg-46	No	Yes	Detected	No	NA	Wu_2014suppS9_S6	2.06856
NCU07062	stk-49	No	No	Detected	No	NA	NA	0.424475
NCU07069	mrpp-5	No	No	Detected	No	NA	Wu_2014suppS6	1.04462
NCU07070	drh-7 // dbp-9	No	Yes	Detected	No	NA	Wu_2014suppS9_S6	2.61793
NCU07221	hcp-1	Yes	Yes	Detected	Yes	Smith_2010supp_AND_Sancar_2015	Chen_2009supp_Wu_2014suppS6	0.234309
NCU07246	div-11 // Swi4	No	No	Detected	No	NA	Wu_2014suppS9_S6	0.509221
NCU07280	stk-50	No	No	Detected	No	Hurley_2014	NA	0.440104
NCU07296	cot-1	No	Yes	Detected	Yes	NA	Chen_2009supp_Sancar_2015supp	-0.041546
NCU07331	rbg-56	No	Yes	Not_Detected	Not_Detected	NA	NA	1.9247
NCU07378	stk-12	No	No	Detected	No	Smith_2010supp	NA	-0.383881
NCU07382	snr-2	No	No	Detected	No	NA	NA	-0.325892
NCU07392	adv-1	No	Yes	Not_Detected	Not_Detected	Smith_2010main_supp_AND_Hurley_2014_AND_Sancar_2015	Wu_2014suppS6	1.45444
NCU07399	stk-9	Yes	Yes	Detected	No	Sancar_2015	NA	0.504008
NCU07411	polt-1	No	Yes	Not_Detected	Not_Detected	NA	NA	-0.239563
NCU07418	znf-56	No	Yes	Detected	No	NA	NA	-0.270084
NCU07420	eif4A	No	No	Detected	No	NA	Wu_2014suppS6	2.54202
NCU07421	Septal Pore	No	Yes	Detected	No	NA	NA	0.826747
NCU07437	eif1A	Yes	Yes	Detected	No	NA	Wu_2014suppS6	1.27149
NCU07496	set-7	No	No	Not_Detected	Not_Detected	NA	NA	0.177027
NCU07534	qde-1	No	Yes	Not_Detected	Not_Detected	NA	NA	0.893134
NCU07548	hypothetical	No	Yes	Detected	No	NA	NA	1.03557
NCU07559	hypothetical	No	No	Not_Detected	Not_Detected	NA	NA	-0.204688
NCU07574	hypothetical	Yes	No	Detected	No	NA	Wu_2014suppS6	1.35303
NCU07580	mdk-1	No	Yes	Detected	Yes	NA	NA	-0.00318624
NCU07587	div-16 // Swi6	No	Yes	Detected	No	NA	Wu_2014suppS6	0.396085
NCU07670	cyt-19	Yes	Yes	Detected	Yes	NA	Wu_2014suppS9_S6	2.68613
NCU07683	snr-4	No	No	Detected	No	NA	NA	-0.248021
NCU07699	hypothetical	Yes	Yes	Detected	No	Sancar_2015	NA	0.701474
NCU07712	drh-8 // dbp-10	No	Yes	Detected	No	NA	Wu_2014suppS6	2.31716
NCU07722	rgb-40	No	No	Detected	No	NA	NA	2.27902
NCU07731	hypothetical	No	Yes	Detected	No	NA	Wu_2014suppS6	1.86822
NCU07735	tcg1 // grp1	No	Yes	Detected	No	NA	NA	1.20415
NCU07788	col-26	No	No	Detected	No	Hurley_2014_AND_Sancar_2015	NA	0.132081
NCU07832	msp-39	No	No	Detected	Yes	NA	NA	0.532542
NCU07839	prd-1	Yes	Yes	Detected	No	NA	Wu_2014suppS6	2.91302
NCU07868	eif4G	No	No	Detected	Yes	NA	NA	2.61766
NCU07872	prk-2	No	Yes	Detected	No	NA	NA	0.238742
NCU07874	pub1	No	Yes	Detected	No	NA	NA	-0.374449
NCU07878	hypothetical	No	Yes	Detected	No	NA	NA	1.03734
NCU07880	prk-6	No	Yes	Not_Detected	Not_Detected	NA	NA	0.745179
NCU07883	hypothetical	No	Yes	Detected	Yes	NA	NA	-0.218665
NCU07934	hypothetical	No	No	Not_Detected	Not_Detected	NA	NA	-0.829746
NCU07956	rrm-10	No	Yes	Detected	No	NA	Wu_2014suppS6	2.4856
NCU07975	dnr-12	No	No	Detected	No	NA	NA	-0.301811
NCU08034	snr-16	No	No	Detected	No	NA	NA	0.747125
NCU08046	eif3g	No	Yes	Detected	Yes	NA	NA	1.5285
NCU08177	stk-51	No	No	Detected	No	NA	NA	-0.104774
NCU08218	ptr-1	No	Yes	Detected	No	Smith_2010supp	NA	0.208207
NCU08267	RNA helicase	No	Yes	Detected	No	NA	NA	-0.354805
NCU08270	sms-3	No	No	Not_Detected	Not_Detected	NA	Wu_2014suppS6	0.404518
NCU08277	eif2a	No	Yes	Detected	No	NA	NA	1.76848
NCU08289	dmm-2	No	No	Detected	No	NA	Wu_2014suppS6	0.594757
NCU08295	La domain	Yes	Yes	Detected	No	NA	Wu_2014suppS9_S6	2.4171
NCU08299	mrp-48	No	Yes	Detected	Yes	NA	NA	1.64174
NCU08332	hex-1	No	No	Detected	No	Sancar_2015	Wu_2014suppS6	1.15158
NCU08346	mus-58	No	No	Not_Detected	Not_Detected	NA	NA	-0.0588823
NCU08377	cr-1	No	No	Detected	Yes	Smith_2010supp	NA	0.122482
NCU08435	rrp3	No	Yes	Detected	Yes	NA	NA	-0.823096
NCU08502	crp-14	No	Yes	Detected	No	Smith_2010supp	Wu_2014suppS6	1.11967
NCU08514	ppi-6	No	No	Detected	No	NA	NA	0.022582
NCU08518	hypothetical	No	Yes	Detected	No	NA	Wu_2014suppS9_S6	3.05354
NCU08595	rbg-49	No	Yes	Detected	No	NA	Wu_2014suppS9_S6	2.55118
NCU08598	qde-3	No	Yes	Not_Detected	Not_Detected	NA	NA	0.21163
NCU08660	trn-4	No	No	Not_Detected	Not_Detected	NA	NA	-0.108437
NCU08663	rbg-43	No	No	Detected	No	NA	Wu_2014suppS6	2.1093
NCU08678	trl-4	No	Yes	Detected	No	NA	Wu_2014suppS6	-0.295271
NCU08776	hypothetical	No	Yes	Not_Detected	Not_Detected	NA	NA	0.79276
NCU08807	cre-1	Yes	Yes	Detected	Yes	Smith_2010main_supp_AND_Hurley_2014_AND_Sancar_2015	Wu_2014suppS6	1.65794
NCU08880	aap-18	No	No	Not_Detected	Not_Detected	NA	Wu_2014suppS6	0.650079
NCU08888	tRNA synthetase	No	No	Detected	No	NA	NA	1.23037
NCU08903	rbg-20	No	Yes	Detected	Yes	NA	Wu_2014suppS6	2.34542
NCU08920	abc-24	Yes	Yes	Detected	No	NA	NA	1.92283
NCU08923	znf-53	Yes	Yes	Detected	Yes	NA	Wu_2014suppS9_S6	3.29212
NCU08933	nucleic acid binding	No	No	Not_Detected	Not_Detected	NA	NA	0.043313
NCU08942	dnr-22	No	No	Not_Detected	Not_Detected	Sancar_2015	NA	0.316579
NCU08963	crp-61	No	Yes	Detected	No	NA	NA	2.2708
NCU08983	un-17	No	Yes	Detected	No	NA	NA	0.566037
NCU09014	cpsf5	No	No	Detected	No	NA	NA	0.49695
NCU09048	hypothetical	No	No	Detected	No	NA	Wu_2014suppS6	0.561042
NCU09058	ech-5	No	Yes	Detected	No	NA	NA	-0.520121
NCU09064	stk-53	No	No	Not_Detected	Not_Detected	NA	NA	-0.225471
NCU09071	dbf-2	No	Yes	Detected	No	NA	NA	0.285216
NCU09076	hel-4	No	Yes	Detected	Yes	NA	Wu_2014suppS6	0.857027
NCU09093	drh-19	No	No	Not_Detected	Not_Detected	NA	NA	0.310441
NCU09123	camk-1	No	Yes	Detected	No	NA	Wu_2014suppS6	-0.495462
NCU09131	nop12	Yes	Yes	Detected	No	NA	Wu_2014suppS6	2.25823
NCU09184	iad-1	No	No	Not_Detected	Not_Detected	NA	NA	not_expressed
NCU09189	stk-54	No	No	Not_Detected	Not_Detected	NA	NA	not_expressed
NCU09202	mdk-2	No	No	Detected	No	NA	NA	0.113474
NCU09211	sad-3	No	No	Not_Detected	Not_Detected	NA	NA	-0.0512497
NCU09212	camk-4	No	No	Detected	Yes	Hurley_2014	NA	-0.399705
NCU09254	msp-44 // prp16	No	No	Not_Detected	Not_Detected	NA	NA	0.555821
NCU09258	cdc5	No	No	Not_Detected	Not_Detected	NA	Wu_2014suppS6	0.27748
NCU09318	dnh-2	No	Yes	Not_Detected	Not_Detected	NA	NA	0.0141482
NCU09349	drh-13	Yes	Yes	Detected	No	NA	Wu_2014suppS9_S6	2.82497
NCU09352	KH-domain	No	No	Detected	No	Smith_2010supp	NA	1.89161
NCU09365	hypothetical	No	Yes	Not_Detected	Not_Detected	NA	NA	-0.406283
NCU09380	pumilio domain	No	Yes	Detected	Yes	NA	Wu_2014suppS9_S6	2.77973
NCU09434	sms-2	No	No	Not_Detected	Not_Detected	NA	NA	-0.00487673
NCU09437	rbg-1	No	Yes	Not_Detected	Not_Detected	NA	Wu_2014suppS9_S6	2.0816
NCU09475	crp-13	No	Yes	Detected	Yes	NA	Wu_2014suppS6	1.26006
NCU09512	snr-3	No	Yes	Detected	No	NA	NA	-0.287729
NCU09520	NA	No	No	Not_Detected	Not_Detected	NA	NA	1.2413
NCU09539	mrp-13	No	No	Detected	No	NA	NA	0.0749265
NCU09546	eif4E-3	No	No	Detected	No	NA	NA	0.921904
NCU09595	stk-55	No	Yes	Not_Detected	Not_Detected	NA	Wu_2014suppS9_S6	2.06506
NCU09598	msp-45	No	Yes	Detected	Yes	NA	NA	-1.12484
NCU09613	hypothetical	No	No	Not_Detected	Not_Detected	NA	NA	-0.704412
NCU09696	srp54	No	No	Detected	No	NA	NA	0.00220766
NCU09742	div-56	No	Yes	Not_Detected	Not_Detected	NA	NA	-0.122543
NCU09760	hypothetical	No	Yes	Detected	No	NA	NA	-0.85433
NCU09778	cdc28	No	Yes	Detected	No	NA	NA	0.10966
NCU09793	dbh-5	No	No	Not_Detected	Not_Detected	NA	NA	-0.14362
NCU09826	mrp-62	Yes	Yes	Detected	No	NA	Wu_2014suppS6	1.1023
NCU09842	mak-1	No	Yes	Detected	Yes	NA	Wu_2014suppS6	0.606162
NCU09880	snr-15	No	Yes	Detected	No	NA	NA	0.32071
NCU09901	mrs-6	No	No	Detected	Yes	NA	NA	1.03717
NCU09903	eef3-2	Yes	Yes	Detected	Yes	NA	Wu_2014suppS6	2.54323
NCU09973	hypothetical	No	No	Not_Detected	Not_Detected	NA	NA	-0.847227
NCU10004	stk-56	No	No	Not_Detected	Not_Detected	NA	NA	not_expressed
NCU10021	hgt-1	No	No	Detected	No	NA	Chen_2009supp_Wu_2014suppS9_S6	-4.20091
NCU10166	ppi-4	No	No	Detected	No	NA	NA	0.0766158
NCU10185	tipt-1	No	No	Not_Detected	Not_Detected	NA	NA	1.40404
NCU10352	snr-6	No	No	Detected	No	NA	NA	-0.306255
NCU10388	ppi-3	No	No	Detected	No	NA	NA	0.843491
NCU10733	par-1	No	Yes	Detected	No	NA	Wu_2014suppS6	0.249578
NCU10853	stk-57	No	No	Detected	Yes	NA	NA	0.36986
NCU11050	DUF455 domain	No	No	Detected	Yes	NA	Wu_2014suppS9_S6	0.75781
NCU11175	drh-11 // drs-1	No	Yes	Detected	Yes	NA	Wu_2014suppS9_S6	2.68827
NCU11197	rpo-27	No	No	Detected	No	NA	NA	0.818635
NCU11234	trl-3	No	No	Detected	Yes	NA	Wu_2014suppS6	1.44485
NCU11235	pod-6	No	Yes	Detected	No	NA	NA	0.0491572
NCU11426	nuc-2	No	Yes	Detected	Yes	Hurley_2014	Chen_2009supp_Sancar_2015supp	-0.862566
NCU12036	hypothetical	No	No	Not_Detected	Not_Detected	NA	NA	not_expressed
NCU16397	nab2	No	No	Detected	No	Sancar_2015	NA	0.414606
NCU16466	nucleic acid binding	Yes	Yes	Detected	Yes	NA	NA	1.69643
NCU16560	puf4	No	No	Detected	No	NA	NA	-0.0250959
NCU16757	H/ACA ribonucleoprotein	No	Yes	Detected	No	NA	Wu_2014suppS9_S6	2.66434
NCU16821	stk-58	Yes	Yes	Detected	No	NA	NA	-0.882917
NCU17030	hrp1	No	No	Detected	No	NA	NA	-0.0568816
NCU17061	DnaJ domain	No	Yes	Not_Detected	Not_Detected	NA	Wu_2014suppS6	0.0237205
NCU17247	hypothetical	No	No	Not_Detected	Not_Detected	NA	NA	not_expressed
